# *In silico* approach toward the identification of unique peptides from viral protein infection: Application to COVID-19

**DOI:** 10.1101/2020.03.08.980383

**Authors:** Benjamin C. Orsburn, Conor Jenkins, Sierra M. Miller, Benjamin A Neely, Namandje N Bumpus

## Abstract

We describe a method for rapid in silico selection of diagnostic peptides from newly described viral pathogens and applied this approach to SARS-CoV-2/COVID-19. This approach is multi-tiered, beginning with compiling the theoretical protein sequences from genomic derived data. In the case of SARS-CoV-2 we begin with 496 peptides that would be produced by proteolytic digestion of the viral proteins. To eliminate peptides that would cause cross-reactivity and false positives we remove peptides from consideration that have sequence homology or similar chemical characteristics using a progressively larger database of background peptides. Using this pipeline, we can remove 47 peptides from consideration as diagnostic due to the presence of peptides derived from the human proteome. To address the complexity of the human microbiome, we describe a method to create a database of all proteins of relevant abundance in the saliva microbiome. By utilizing a protein-based approach to the microbiome we can more accurately identify peptides that will be problematic in COVID-19 studies which removes 12 peptides from consideration. To identify diagnostic peptides, another 7 peptides are flagged for removal following comparison to the proteome backgrounds of viral and bacterial pathogens of similar clinical presentation. By aligning the protein sequences of SARS-CoV-2 field isolates deposited to date we can identify peptides for removal due to their presence in highly variable regions that may lead to false negatives as the pathogen evolves. We provide maps of these regions and highlight 3 peptides that should be avoided as potential diagnostic or vaccine targets. Finally, we leverage publicly deposited proteomics data from human cells infected with SARS-CoV-2, as well as a second study with the closely related MERS-CoV to identify the two proteins of highest abundance in human infections. The resulting final list contains the 24 peptides most unique and diagnostic of SARS-CoV-2 infections. These peptides represent the best targets for the development of antibodies are clinical diagnostics. To demonstrate one application of this we model peptide fragmentation using a deep learning tool to rapidly generate targeted LCMS assays and data processing method for detecting CoVID-19 infected patient samples.

**Graphical Abstract:** 
