## Supplemental Table 2 for "*In silico* approach toward the identification of unique peptides from viral protein infection: Application to COVID-19"

### Sheet: Sheet1
	All theoretical digested peptides	All theoretical spike and nucleocapsid	Peptides remaining after subtracting human	Spike and glycoprotein minus human	Peptides minus human and adjusted microbiome	Spke and Glycoprotein only	Minus human, microbiome, and diseases with similar symptoms	Selecting only those from Nucleocapsid and spike protein (unstable region in purple)	Minus all, including MERS/SARS and other coronaviruses	Selecting only those from Nucleocapsid and spike protein
Number of peptides that remain	496	84	449	75	437	73	431	71	125	24
	HYTPSFK	FDEDDSEPVLK	GFGDSVEEVLSEAR	LNDLCFTNVYADSFVIR	WDLTAFGLVAEWFLAYILFTR	Spke and Glycoprotein only+F3:F55	WDLTAFGLVAEWFLAYILFTR	DLICAQK	SVNITFELDER	VQPTESIVR
	FDEDDSEPVLK	VCEFQFCNDPFLGVYYHK	SVNITFELDER	LIANQFNSAIGK	GFGDSVEEVLSEAR	CYGVSPTK	GFGDSVEEVLSEAR	SFIEDLLFNK	TLVATAEAELAK	HTPINLVR
	NYFITDAQTGSSK	GVYYPDK	EGFFTYICGFIQQK	HTPINLVR	SVNITFELDER	DLICAQK	SVNITFELDER	MFVFLVLLPLVSSQCVNLTTR	HYTPSFK	GWIFGTTLDSK
	TVAGVSICSTMTNR	GIYQTSNFR	CLAVHECFVK	VTLADAGFIK	EGFFTYICGFIQQK	SFIEDLLFNK	EGFFTYICGFIQQK	DIADTTDAVR	MENAVGR	GVYYPDK
	GLPWNVVR	NFTTAPAICHDGK	LNDLCFTNVYADSFVIR	DLICAQK	CLAVHECFVK	MFVFLVLLPLVSSQCVNLTTR	CLAVHECFVK	NFTTAPAICHDGK	TLATHGLAAVNSVPWDTIANYAK	YNENGTITDAVDCALDPLSETK
	MSDNGPQNQR	NLNESLIDLQELGK	HGTCER	SFIEDLLFNK	LNDLCFTNVYADSFVIR	DIADTTDAVR	YTQLCQYLNTLTLAVPYNMR	FASVYAWNR	CSFYEDFLEYHDVR	MFVFLVLLPLVSSQCVNLTTR
	ATCEFCGTENLTK	CYGVSPTK	YTQLCQYLNTLTLAVPYNMR	MFVFLVLLPLVSSQCVNLTTR	YTQLCQYLNTLTLAVPYNMR	NFTTAPAICHDGK	QIVESCGNFK	CYGVSPTK	IMTWLDMVDTSLSGFK	DIADTTDAVR
	FPVLHDIGNPK	MSECVLGQSK	QIVESCGNFK	DIADTTDAVR	QIVESCGNFK	FASVYAWNR	GQGVPINTNSSPDDQIGYYR	FPNITNLCPFGEVFNATR	VQPTESIVR	NIDGYFK
	EILVTYNCCDDDYFNK	SFIEDLLFNK	GQGVPINTNSSPDDQIGYYR	NFTTAPAICHDGK	GQGVPINTNSSPDDQIGYYR	FPNITNLCPFGEVFNATR	EPCSSGTYEGNSPFHPLADNK	QYGDCLGDIAAR	DVLECNVK	VYSTGSNVFQTR
	FDTFNGECPNFVFPLNSIIK	VYSTGSNVFQTR	ACVEEVTTTLEETK	FASVYAWNR	EPCSSGTYEGNSPFHPLADNK	NTQEVFAQVK	SQMEIDFLELAMDEFIER	VYSTGSNVFQTR	IAGHHLGR	FDNPVLPFNDGVYFASTEK
	VCEFQFCNDPFLGVYYHK	NTQEVFAQVK	SQMEIDFLELAMDEFIER	CYGVSPTK	VSIWNLDYIINLIIK	QYGDCLGDIAAR	VSIWNLDYIINLIIK	NTQEVFAQVK	QASLNGVTLIGEAVK	LPDDFTGCVIAWNSNNLDSK
	YVDNNFCGPDGYPLECIK	DIADTTDAVR	VSIWNLDYIINLIIK	FPNITNLCPFGEVFNATR	CSFYEDFLEYHDVR	VYSTGSNVFQTR	CSFYEDFLEYHDVR	GWIFGTTLDSK	FALTCFSTQFAFACPDGVK	QIAPGQTGK
	GVYYPDK	ASANLAATK	CSFYEDFLEYHDVR	NTQEVFAQVK	HFFFAQDGNAAISDYDYYR	GWIFGTTLDSK	HFFFAQDGNAAISDYDYYR	GIYQTSNFR	HTPINLVR	TQSLLIVNNATNVVIK
	GATVVIGTSK	FNGIGVTQNVLYENQK	HFFFAQDGNAAISDYDYYR	QYGDCLGDIAAR	VENMTPR	GIYQTSNFR	VENMTPR	QIAPGQTGK	EGATTCGYLPQNAVVK	SWMESEFR
	CHIDHPNPK	FPNITNLCPFGEVFNATR	IILFLALITLATCELYHYQECVR	VYSTGSNVFQTR	QVVNVVTTK	QIAPGQTGK	QVVNVVTTK	NHTSPDVDLGDISGINASVVNIQK	TIAFGGCVFSYVGCHNK	TQLPPAYTNSFTR
	VQIGEYTFEK	YNENGTITDAVDCALDPLSETK	QVVNVVTTK	VCEFQFCNDPFLGVYYHK	DVLECNVK	QLSSNFGAISSVLNDILSR	DVLECNVK	TQLPPAYTNSFTR	YSQLDEEQPMEID	VCEFQFCNDPFLGVYYHK
	HIDAYK	DFGGFNFSQILPDPSK	DVLECNVK	GIYQTSNFR	NGSIHLYFDK	NHTSPDVDLGDISGINASVVNIQK	NGSIHLYFDK	VEAEVQIDR	QLQQSMSSADSTQA	CVNFNFNGLTGTGVLTESNK
	GVLPQLEQPYVFIK	NHTSPDVDLGDISGINASVVNIQK	NGSIHLYFDK	QIAPGQTGK	TVAGVSICSTMTNR	TQLPPAYTNSFTR	TVAGVSICSTMTNR	FNGIGVTQNVLYENQK	FDTFNGECPNFVFPLNSIIK	IADYNYK
	GIYQTSNFR	QIAPGQTGK	GPHEFCSQHTMLVK	SWMESEFR	CYGVSPTK	VEAEVQIDR	SFYVYANGGK	HTPINLVR	ATNNAMQVESDDYIATNGPLK	VYSSANNCTFEYVSQPFLMDLEGK
	HSLSHFVNLDNLR	HTPINLVR	LIANQFNSAIGK	NHTSPDVDLGDISGINASVVNIQK	SFYVYANGGK	FNGIGVTQNVLYENQK	SFDLGDELGTDPYEDFQENWNTK	CVNFNFNGLTGTGVLTESNK	GEDIQLLK	VGGNYNYLYR
	YLYFIK	LNDLCFTNVYADSFVIR	LANECAQVLSEMVMCGGSLYVK	TQLPPAYTNSFTR	SFDLGDELGTDPYEDFQENWNTK	HTPINLVR	FALTCFSTQFAFACPDGVK	VTLADAGFIK	PHNSHEGK	DLPQGFSALEPLVDLPIGINITR
	LQSLENVAFNVVNK	LPDDFTGCVIAWNSNNLDSK	SFYVYANGGK	VEAEVQIDR	FALTCFSTQFAFACPDGVK	CVNFNFNGLTGTGVLTESNK	VATVQSK	LQDVVNQNAQALNTLVK	PSFYVYSR	QLQQSMSSADSTQA
	TIAFGGCVFSYVGCHNK	GWIFGTTLDSK	SFDLGDELGTDPYEDFQENWNTK	FLPFQQFGR	VATVQSK	VTLADAGFIK	IVYTACSHAAVDALCEK	FLPFQQFGR	ISEMHPALR	DQVILLNK
	AALLADK	VGGNYNYLYR	VATVQSK	FNGIGVTQNVLYENQK	IVYTACSHAAVDALCEK	LQDVVNQNAQALNTLVK	DQVILLNK	IADYNYK	AIVSTIQR	ADETQALPQR
	GTTVLLK	GCCSCGSCCK	IVYTACSHAAVDALCEK	CVNFNFNGLTGTGVLTESNK	DQVILLNK	FLPFQQFGR	GIMMNVAK	DFGGFNFSQILPDPSK	GWIFGTTLDSK
	EPMLQSADAQSFLNR	LQDVVNQNAQALNTLVK	HTPINLVR	LQDVVNQNAQALNTLVK	GIMMNVAK	IADYNYK	TIAFGGCVFSYVGCHNK	NLNESLIDLQELGK	LTDNVYIK
	EIIFLEGETLPTEVLTEEVVLK	FLPFQQFGR	GIMMNVAK	IADYNYK	TIAFGGCVFSYVGCHNK	DFGGFNFSQILPDPSK	FVSLAIDAYPLTK	VGGNYNYLYR	LDGFMGR
	YDFTEER	ISNCVADYSVLYNSASFSTFK	TIAFGGCVFSYVGCHNK	DFGGFNFSQILPDPSK	FVSLAIDAYPLTK	NLNESLIDLQELGK	IDGDMVPHISR	ALTGIAVEQDK	CDHCGETSWQTGDFVK
	AVFISPYNSQNAVASK	VTLADAGFIK	FVSLAIDAYPLTK	NLNESLIDLQELGK	IDGDMVPHISR	VGGNYNYLYR	CEESSAK	DLPQGFSALEPLVDLPIGINITR	GVYYPDK
	EQIDGYVMHANYIFWR	SWMESEFR	IFVDGVPFVVSTGYHFR	VGGNYNYLYR	CEESSAK	ALTGIAVEQDK	IFVDGVPFVVSTGYHFR	VQPTESIVR	PFITESK
	ATNNAMQVESDDYIATNGPLK	QYGDCLGDIAAR	HGTFTCASEYTGNYQCGHYK	ALTGIAVEQDK	IFVDGVPFVVSTGYHFR	DLPQGFSALEPLVDLPIGINITR	HYVYIGDPAQLPAPR	IQDSLSSTASALGK	YCALAPNMMVTNNTFTLK
	IVNNWLK	FQTLLALHR	HYVYIGDPAQLPAPR	DLPQGFSALEPLVDLPIGINITR	HGTFTCASEYTGNYQCGHYK	FQTLLALHR	YFSGAMDTTSYR	GVYYPDK	YNENGTITDAVDCALDPLSETK
	FTTTLNDFNLVAMK	ALTGIAVEQDK	DCPAVAK	FQTLLALHR	HYVYIGDPAQLPAPR	VQPTESIVR	DGWEIVK	LQSLQTYVTQQLIR	SAFYILPSIISNEK
	NFTTAPAICHDGK	DLPQGFSALEPLVDLPIGINITR	YFSGAMDTTSYR	VQPTESIVR	YFSGAMDTTSYR	IQDSLSSTASALGK	GEDIQLLK	GCCSCGSCCK	VCVDTVR
	SMWSFNPETNILLNVPLHGTILTR	DLICAQK	DGWEIVK	IQDSLSSTASALGK	DGWEIVK	GVYYPDK	TLETAQNSVR	NIDGYFK	MFVFLVLLPLVSSQCVNLTTR
	GLNNLNR	VVVLSFELLHAPATVCGPK	GEDIQLLK	GVYYPDK	GEDIQLLK	LQSLQTYVTQQLIR	EGATTCGYLPQNAVVK	ISNCVADYSVLYNSASFSTFK	SVYYTSNPTTFHLDGEVITFDNLK
	HGTFTCASEYTGNYQCGHYK	IQDSLSSTASALGK	EGATTCGYLPQNAVVK	YNENGTITDAVDCALDPLSETK	EGATTCGYLPQNAVVK	GCCSCGSCCK	ISEMHPALR	LNDLCFTNVYADSFVIR	FVCDNIK
	PSVEQR	EGVFVSNGTHWFVTQR	ISEMHPALR	LQSLQTYVTQQLIR	ISEMHPALR	ASANLAATK	HADFDTWFSQR	FDNPVLPFNDGVYFASTEK	DIADTTDAVR
	DTTEAFEK	VDFCGK	HADFDTWFSQR	ASANLAATK	HADFDTWFSQR	ISNCVADYSVLYNSASFSTFK	AIVSTIQR	LPDDFTGCVIAWNSNNLDSK	LMPVCVETK
	NADIVEEAK	VEAEVQIDR	AIVSTIQR	TQSLLIVNNATNVVIK	AIVSTIQR	FDNPVLPFNDGVYFASTEK	DVVECLK	TQSLLIVNNATNVVIK	NIDGYFK
	VLSNLNLPGCDGGSLYVNK	LNEVAK	GQQQQGQTVTK	ISNCVADYSVLYNSASFSTFK	DVVECLK	LPDDFTGCVIAWNSNNLDSK	CDHCGETSWQTGDFVK	QLSSNFGAISSVLNDILSR	NVSLDNVLSTFISAAR
	GVYCCR	STNLVK	DVVECLK	FDNPVLPFNDGVYFASTEK	CDHCGETSWQTGDFVK	TQSLLIVNNATNVVIK	LTDNVYIK	MSECVLGQSK	DCPAVAK
	TLSYYK	NIDGYFK	CDHCGETSWQTGDFVK	LPDDFTGCVIAWNSNNLDSK	LTDNVYIK	YNENGTITDAVDCALDPLSETK	GDYGDAVVYR	YNENGTITDAVDCALDPLSETK	EETGLLMPLK
	DQVILLNK	VYSSANNCTFEYVSQPFLMDLEGK	VTLADAGFIK	QLSSNFGAISSVLNDILSR	GDYGDAVVYR	LIANQFNSAIGK	VYANLGER	LIANQFNSAIGK	VSIWNLDYIINLIIK
	LISMMGFK	VQPTESIVR	LTDNVYIK	GCCSCGSCCK	VYANLGER	MSECVLGQSK	VTLVFLFVAAIFYLITPVHVMSK	FDEDDSEPVLK	PVETSNSFDVLK
	AGEAANFCALILAYCNK	FASVYAWNR	GTLEPEYFNSVCR	MSECVLGQSK	VTLVFLFVAAIFYLITPVHVMSK	NIDGYFK	PTVVVNAANVYLK	VCEFQFCNDPFLGVYYHK	GVQIPCTCGK
	FCLEASFNYLK	TQSLLIVNNATNVVIK	GDYGDAVVYR	NIDGYFK	PTVVVNAANVYLK	FDEDDSEPVLK	YCALAPNMMVTNNTFTLK	VYSSANNCTFEYVSQPFLMDLEGK	ACPLIAAVITR
	DQNNVGPK	MFVFLVLLPLVSSQCVNLTTR	VYANLGER	FDEDDSEPVLK	YCALAPNMMVTNNTFTLK	VCEFQFCNDPFLGVYYHK	VDGVVQQLPETYFTQSR	SWMESEFR	CDLQNYGDSATLPK
	YAISAK	LIANQFNSAIGK	LDNYYK	GWIFGTTLDSK	VDGVVQQLPETYFTQSR	VYSSANNCTFEYVSQPFLMDLEGK	LCEEMLDNR	EGVFVSNGTHWFVTQR	ITEEVGHTDLMAAYVDNSSLTIK
	DAPAHISTIGVCSMTDIAK	YEQYIK	PTVVVNAANVYLK	VYSSANNCTFEYVSQPFLMDLEGK	LCEEMLDNR	SWMESEFR	SAFYILPSIISNEK	VVVLSFELLHAPATVCGPK	DGWEIVK
	NLQEFK	SFTVEK	YCALAPNMMVTNNTFTLK	VDFCGK	SAFYILPSIISNEK	EGVFVSNGTHWFVTQR	DLICAQK	GQGVPINTNSSPDDQIGYYR	YLVQQESPFVMMSAPPAQYELK
	HTFSNYQHEETIYNLLK	CVNFNFNGLTGTGVLTESNK	VDGVVQQLPETYFTQSR	EGVFVSNGTHWFVTQR	DLICAQK	VVVLSFELLHAPATVCGPK	SFIEDLLFNK	DQVILLNK	NYIAQVDVVNFNLT
	GHFDGQQGEVPVSIINNTVYTK	LQSLQTYVTQQLIR	LCEEMLDNR	VVVLSFELLHAPATVCGPK	SFIEDLLFNK	GQGVPINTNSSPDDQIGYYR	HHANEYR	IGMEVTPSGTWLTYTGAIK	ALTAESHVDTDLTK
	QIVESCGNFK	TQLPPAYTNSFTR	SAFYILPSIISNEK	GQGVPINTNSSPDDQIGYYR	HHANEYR	DQVILLNK	MFVFLVLLPLVSSQCVNLTTR	NSTPGSSR	NADIVEEAK
	SYELQTPFEIK	QLSSNFGAISSVLNDILSR	NNLPFK	GQQQQGQTVTK	MFVFLVLLPLVSSQCVNLTTR	IGMEVTPSGTWLTYTGAIK	GVEAVMYMGTLSYEQFK	ITFGGPSDSTGSNQNGER	VPDLLV
	SVYYTSNPTTFHLDGEVITFDNLK	IADYNYK	DLICAQK	IGMEVTPSGTWLTYTGAIK	GVEAVMYMGTLSYEQFK	NSTPGSSR	FVCDNIK	MSDNGPQNQR	VYSTGSNVFQTR
	NLNESLIDLQELGK	FDNPVLPFNDGVYFASTEK	SFIEDLLFNK	NSTPGSSR	FVCDNIK	ITFGGPSDSTGSNQNGER	DIADTTDAVR	GFYAEGSR	DATPSDFVR
	HINAQVAK	MSDNGPQNQR	HHANEYR	MSDNGPQNQR	DIADTTDAVR	MSDNGPQNQR	LMPVCVETK	HWPQIAQFAPSASAFFGMSR	SEDAQGMDNLACEDLK
	SVLYYQNNVFMSEAK	HIDAYK	MFVFLVLLPLVSSQCVNLTTR	HWPQIAQFAPSASAFFGMSR	LMPVCVETK	GFYAEGSR	LIFLWLLWPVTLACFVLAAVYR	ADETQALPQR	AIDGGVTR
	TVGELGDVR	DQVILLNK	SVYYTSNPTTFHLDGEVITFDNLK	ADETQALPQR	HAFHTPAFDK	HWPQIAQFAPSASAFFGMSR	HAFHTPAFDK	NPANNAAIVLQLPQGTTLPK	MGYINVFAFPFTIYSLLLCR
	VATVQSK	QGTDYK	FVCDNIK	NPANNAAIVLQLPQGTTLPK	CCYDHVISTSHK	ADETQALPQR	EETGLLMPLK	QQTVTLLPAADLDDFSK	FDNPVLPFNDGVYFASTEK
	PANNSLK	DHIGTR	DIADTTDAVR	QQTVTLLPAADLDDFSK	HSSGVTR	NPANNAAIVLQLPQGTTLPK	HSSGVTR	AYNVTQAFGR	LPDDFTGCVIAWNSNNLDSK
	QGTDYK	ADETQALPQR	LMPVCVETK	GFYAEGSR	TEGLCVDIPGIPK	QQTVTLLPAADLDDFSK	TEGLCVDIPGIPK	PQGLPNNTASWFTALTQHGK	PTETICAPLTVFFDGR
	CYGVSPTK	GQQQQGQTVTK	LIFLWLLWPVTLACFVLAAVYR	AYNVTQAFGR	TNVYLAVFDK	GQQQQGQTVTK	AWIGFDVEGCHATR	GGSQASSR	TAPHGHVMVELVAELEGIQYGR
	SDVLLPLTQYNR	QQTVTLLPAADLDDFSK	HAFHTPAFDK	PQGLPNNTASWFTALTQHGK	AWIGFDVEGCHATR	AYNVTQAFGR	NFTTAPAICHDGK	QLQQSMSSADSTQA	QCSGVTFQSAVK
	DFMSLSEQLR	SAAEASK	CCYDHVISTSHK	GGSQASSR	NFTTAPAICHDGK	PQGLPNNTASWFTALTQHGK	TVYDDGAR	MAGNGGDAALALLLLDR	QGFVDSDVETK
	IAGHHLGR	QLQQSMSSADSTQA	HSSGVTR	QLQQSMSSADSTQA	TVYDDGAR	GGSQASSR	QGDDYVYLPYPDPSR	GQQQQGQTVTK	FLALCADSIIIGGAK
	ACPLIAAVITR	MAGNGGDAALALLLLDR	TEGLCVDIPGIPK	ITFGGPSDSTGSNQNGER	QGDDYVYLPYPDPSR	QLQQSMSSADSTQA	PINPTDQSSYIVDSVTVK	GPEQTQGNFGDQELIR	QIAPGQTGK
	VIGHSMQNCVLK	TFPPTEPK	AWIGFDVEGCHATR	MAGNGGDAALALLLLDR	PINPTDQSSYIVDSVTVK	MAGNGGDAALALLLLDR	FNPPALQDAYYR	TFPPTEPK	TQSLLIVNNATNVVIK
	SNHNFLVQAGNVQLR	GQGVPINTNSSPDDQIGYYR	NFTTAPAICHDGK	GPEQTQGNFGDQELIR	FNPPALQDAYYR	GPEQTQGNFGDQELIR	TLATHGLAAVNSVPWDTIANYAK	DGIIWVATEGALNTPK	VGGSCVLSGHNLAK
	MSECVLGQSK	AYNVTQAFGR	TVGELGDVR	DHIGTR	TLATHGLAAVNSVPWDTIANYAK	TFPPTEPK	YNLPTMCDIR	WYFYYLGTGPEAGLPYGANK	HCLHVVGPNVNK
	HCLHVVGPNVNK	DGIIWVATEGALNTPK	QGDDYVYLPYPDPSR	TFPPTEPK	YNLPTMCDIR	DGIIWVATEGALNTPK	FASVYAWNR		GLQPSVGPK
	NLNSSR	ITFGGPSDSTGSNQNGER	SEAGVCVSTSGR	DGIIWVATEGALNTPK	FASVYAWNR	WYFYYLGTGPEAGLPYGANK	CNLGGAVCR		ATCEFCGTENLTK
	LQNNELSPVALR	HWPQIAQFAPSASAFFGMSR	FNPPALQDAYYR	WYFYYLGTGPEAGLPYGANK	CNLGGAVCR		VDGVDVELFENK		PANNSLK
	DHIGTR	NSTPGSSR	TLATHGLAAVNSVPWDTIANYAK	DQVILLNK	VDTANPK		YLVQQESPFVMMSAPPAQYELK		VAGDSGFAAYSR
	SFIEDLLFNK	NPANNAAIVLQLPQGTTLPK	YNLPTMCDIR		VDGVDVELFENK		CYGVSPTK		PVSEEVVENPTIQK
	LSYGIATVR	LNQLESK	FASVYAWNR		YLVQQESPFVMMSAPPAQYELK		GYGCSCDQLR		GGSYTNDK
	SEDAQGMDNLACEDLK	GGSQASSR	PVLDWLEEK		GYGCSCDQLR		DGTCGLVEVEK		VTFGDDTVIEVQGYK
	DFYDFAVSK	GTSPAR	CNLGGAVCR		DGTCGLVEVEK		NYIAQVDVVNFNLT		WDLTAFGLVAEWFLAYILFTR
	EITVATSR	GPEQTQGNFGDQELIR	VDTANPK		NYIAQVDVVNFNLT		FPNITNLCPFGEVFNATR		HGTFTCASEYTGNYQCGHYK
	PSFYVYSR	WYFYYLGTGPEAGLPYGANK	VDGVDVELFENK		FPNITNLCPFGEVFNATR		TIGPDMFLGTCR		TLNSLEDK
	GAWNIGEQK	GFYAEGSR	YLVQQESPFVMMSAPPAQYELK		TIGPDMFLGTCR		LNTDHSSSSDNIALLVQ		SWMESEFR
	LTDNVYIK	PQGLPNNTASWFTALTQHGK	CYGVSPTK		LNTDHSSSSDNIALLVQ		YLPIDK		FISTCACEIVGGQIVTCAK
	MAFPSGK	IGMEVTPSGTWLTYTGAIK	GYGCSCDQLR		NTQEVFAQVK		PTETICAPLTVFFDGR		DWSYSGQSTQLGIEFLK
	LGSPLSLNMAR		DGTCGLVEVEK		PTETICAPLTVFFDGR		QLLFVVEVVDK		TQLPPAYTNSFTR
	DGTCGLVEVEK		TIGPDMFLGTCR		QLLFVVEVVDK		EGQINDMILSLLSK		VPTDNYITTYPGQGLNGYTVEEAK
	QCSGVTFQSAVK		FPNITNLCPFGEVFNATR		EGQINDMILSLLSK		LQSSQAWQPGVAMPNLYK		TLETAQNSVR
	DYLASGGQPITNCVK		ASMPTTIAK		LQSSQAWQPGVAMPNLYK		QYGDCLGDIAAR		EIIFLEGETLPTEVLTEEVVLK
	PPPGDQFK		LNTDHSSSSDNIALLVQ		QYGDCLGDIAAR		VYSTGSNVFQTR		HSSGVTR
	VYSTGSNVFQTR		NTQEVFAQVK		VYSTGSNVFQTR		QFDTYNLWNTFTR		ESVQTFFK
	YSQLDEEQPMEID		NADIVEEAK		QFDTYNLWNTFTR		IVQMLSDTLK		CAYWVPR
	VITGLHPTQAPTHLSVDTK		QLLFVVEVVDK		IVQMLSDTLK		DGCVPLNIIPLTTAAK		VTLVFLFVAAIFYLITPVHVMSK
	ETMSYLFQHANLDSCK		EGQINDMILSLLSK		DGCVPLNIIPLTTAAK		TTCFSVAALTNNVAFQTVK		VCEFQFCNDPFLGVYYHK
	ADETQALPQR		LQSSQAWQPGVAMPNLYK		TTCFSVAALTNNVAFQTVK		NTQEVFAQVK		SMWSFNPETNILLNVPLHGTILTR
	HVICTSEDMLNPNYEDLLIR		QYGDCLGDIAAR		YLPIDK		GWIFGTTLDSK		DQVILLNK
	LALGGSVAIK		VYSTGSNVFQTR		GWIFGTTLDSK		HFYWFFSNYLK		CVNFNFNGLTGTGVLTESNK
	NTQEVFAQVK		QFDTYNLWNTFTR		NADIVEEAK		NADIVEEAK		VTFFPDLNGDVVAIDYK
	CVCSVIDLLLDDFVEIIK		EGSSVELK		HTTCCSLSHR		HTTCCSLSHR		LVSSFLEMK
	LLGVGGK		IVQMLSDTLK		VQIGEYTFEK		TTEVVGDIILK		ESPFELEDFIPMDSTVK
	HSSGVTR		ITGLYPTLNISDEFSSNVANYQK		TTEVVGDIILK		EVGFVVPGLPGTILR		ADETQALPQR
	SQMEIDFLELAMDEFIER		DGCVPLNIIPLTTAAK		EVGFVVPGLPGTILR		ELLQNGMNGR		HTDFSSEIIGYK
	MFHLVDFQVTIAEILLIIMR		VENMTPR		FDTFNGECPNFVFPLNSIIK		QCSGVTFQSAVK		ASCTLSEQLDFIDTK
	TAPHGHVMVELVAELEGIQYGR		YLPIDK		QCSGVTFQSAVK		TPEEHFIETISLAGSYK		AFDIYNDK
	CDHCGETSWQTGDFVK		VCEFQFCNDPFLGVYYHK		TPEEHFIETISLAGSYK		GPHEFCSQHTMLVK		LGSLVVR
	TEGLCVDIPGIPK		HFYWFFSNYLK		GPHEFCSQHTMLVK		GLPWNVVR		MADSNGTITVEELK
	GQQQQGQTVTK		PTETICAPLTVFFDGR		GLPWNVVR		IGMEVTPSGTWLTYTGAIK		IADYNYK
	PPISFPLCANGQVFGLYK		HTTCCSLSHR		IGMEVTPSGTWLTYTGAIK		MFDAYVNTFSSTFNVPMEK		DQNNVGPK
	QQTVTLLPAADLDDFSK		QVVSDIDYVPLK		MFDAYVNTFSSTFNVPMEK		SAGFPFNK		ETLYCIDGALLTK
	TILGSALLEDEFTPFDVVR		TTEVVGDIILK		SAGFPFNK		YTMADLVYALR		PIVWHVNNATNK
	DIADTTDAVR		HTFSNYQHEETIYNLLK		GIYQTSNFR		GIYQTSNFR		LVDPQIQLAVTR
	LWAQCVQLHNDILLAK		FDTFNGECPNFVFPLNSIIK		QIAPGQTGK		QIAPGQTGK		ALNLGETFVTHSK
	ASANLAATK		QCSGVTFQSAVK		AMPNMLR		SNHNFLVQAGNVQLR		TCGQQQTTLK
	FNGIGVTQNVLYENQK		TPEEHFIETISLAGSYK		QLSSNFGAISSVLNDILSR		DVDTDFVNEFYAYLR		SILSPLYAFASEAAR
	MDLFMR		TVAGVSICSTMTNR		WVLNNDYYR		WVLNNDYYR		LDGVVCTEIDPK
	VVISSDVLVNN		GLPWNVVR		GVLPQLEQPYVFIK		GVLPQLEQPYVFIK		VVSTTTNIVTR
	FPNITNLCPFGEVFNATR		IGMEVTPSGTWLTYTGAIK		VGGSCVLSGHNLAK		VGGSCVLSGHNLAK		SAPLIELCVDEAGSK
	EHEHEIAWYTER		MFDAYVNTFSSTFNVPMEK		HCLHVVGPNVNK		HCLHVVGPNVNK		ETMSYLFQHANLDSCK
	SQDLSVVSK		SAGFPFNK		GLQPSVGPK		GLQPSVGPK		DIASTDTCFANK
	MADQAMTQMYK		GIYQTSNFR		MAFPSGK		MAFPSGK		IFTIGTVTLK
	SYVHVVDGCNSSTCMMCYK		QIAPGQTGK		NYFITDAQTGSSK		NYFITDAQTGSSK		VYSSANNCTFEYVSQPFLMDLEGK
	YNENGTITDAVDCALDPLSETK		YPQVNGLTSIK		GLNNLNR		HGTFTCASEYTGNYQCGHYK		DAPYIVGDVVQEGVLTAVVIPTK
	ASMPTTIAK		IDGDMVPHISR		LNEEIAIILASFSASTSAFVETVK		GLNNLNR		VGGNYNYLYR
	PVSEEVVENPTIQK		GVLPQLEQPYVFIK		VVISSDVLVNN		LNEEIAIILASFSASTSAFVETVK		IVNNWLK
	LNTDHSSSSDNIALLVQ		VGGSCVLSGHNLAK		PPISFPLCANGQVFGLYK		VVISSDVLVNN		FCLEASFNYLK
	WVLNNDYYR		HCLHVVGPNVNK		GGSYTNDK		PPISFPLCANGQVFGLYK		DLPQGFSALEPLVDLPIGINITR
	GPHEFCSQHTMLVK		GLQPSVGPK		MADSNGTITVEELK		GGSYTNDK
	VDGVVQQLPETYFTQSR		MAFPSGK		EGSSVELK		MADSNGTITVEELK
	DFGGFNFSQILPDPSK		GLNNLNR		GHFDGQQGEVPVSIINNTVYTK		EGSSVELK
	QGFVDSDVETK		VEAFEYYHTTDPSFLGR		AGGTTEMLAK		GHFDGQQGEVPVSIINNTVYTK
	EGQINDMILSLLSK		LNEEIAIILASFSASTSAFVETVK		LALGGSVAIK		AGGTTEMLAK
	YLVQQESPFVMMSAPPAQYELK		NYIAQVDVVNFNLT		LMVVIPDYNTYK		LALGGSVAIK
	SAAEASK		PPISFPLCANGQVFGLYK		FISTCACEIVGGQIVTCAK		LMVVIPDYNTYK
	PVPYCYDTNVLEGSVAYESLR		GGSYTNDK		NHTSPDVDLGDISGINASVVNIQK		FISTCACEIVGGQIVTCAK
	NHTSPDVDLGDISGINASVVNIQK		MADSNGTITVEELK		DYLASGGQPITNCVK		NHTSPDVDLGDISGINASVVNIQK
	AWIGFDVEGCHATR		WDLTAFGLVAEWFLAYILFTR		TQLPPAYTNSFTR		DYLASGGQPITNCVK
	IMASLVLAR		GHFDGQQGEVPVSIINNTVYTK		VEAEVQIDR		TQLPPAYTNSFTR
	SVNITFELDER		AGGTTEMLAK		YPANSIVCR		VEAEVQIDR
	TLLSLR		SILSPLYAFASEAAR		LIFLWLLWPVTLACFVLAAVYR		YPANSIVCR
	WADNNCYLATALLTLQQIELK		SWMESEFR		NSTPGSSR		DGHVETFYPK
	DGCVPLNIIPLTTAAK		FISTCACEIVGGQIVTCAK		ITFGGPSDSTGSNQNGER		NSTPGSSR
	GTTTYK		NHTSPDVDLGDISGINASVVNIQK		MSDNGPQNQR		ITFGGPSDSTGSNQNGER
	EPMLQSADAQSFLNGFAV		DYLASGGQPITNCVK		TLETAQNSVR		MSDNGPQNQR
	GVEAVMYMGTLSYEQFK		TQLPPAYTNSFTR		SVYYTSNPTTFHLDGEVITFDNLK		MGYINVFAFPFTIYSLLLCR
	PIVWHVNNATNK		VEAEVQIDR		ILNNLGVDIAANTVIWDYK		SVYYTSNPTTFHLDGEVITFDNLK
	YMNSQGLLPPK		YPANSIVCR		WQLALSK		ILNNLGVDIAANTVIWDYK
	LANECAQVLSEMVMCGGSLYVK		FLPFQQFGR		TVYSDVENPHLMGWDYPK		WQLALSK
	PHNSHEGK		DGHVETFYPK		TTLPVNVAFELWAK		TVYSDVENPHLMGWDYPK
	CAYWVPR		NSTPGSSR		GFYAEGSR		TTLPVNVAFELWAK
	WDLIISDMYDPK		PQIGVVR		VITGLHPTQAPTHLSVDTK		GFYAEGSR
	VYANLGER		MSDNGPQNQR		CAYWVPR		VITGLHPTQAPTHLSVDTK
	GAGGHSYGADLK		TLETAQNSVR		HWPQIAQFAPSASAFFGMSR		CAYWVPR
	ELLVYAADPAMHAASGNLLLDK		GVEAVMYMGTLSYEQFK		ITGLYPTLNISDEFSSNVANYQK		HWPQIAQFAPSASAFFGMSR
	YPQVNGLTSIK		WQLALSK		QVVSDIDYVPLK		ITGLYPTLNISDEFSSNVANYQK
	YTQLCQYLNTLTLAVPYNMR		TVYSDVENPHLMGWDYPK		CVCSVIDLLLDDFVEIIK		VQIGEYTFEK
	QIAPGQTGK		TTLPVNVAFELWAK		FNGIGVTQNVLYENQK		CVCSVIDLLLDDFVEIIK
	DATPSDFVR		VITGLHPTQAPTHLSVDTK		FTTTLNDFNLVAMK		FNGIGVTQNVLYENQK
	LYECLYR		CAYWVPR		SAQCFK		FTTTLNDFNLVAMK
	VVLDFI		HWPQIAQFAPSASAFFGMSR		SMWSFNPETNILLNVPLHGTILTR		SAQCFK
	AIVSTIQR		VTLVFLFVAAIFYLITPVHVMSK		HTPINLVR		SMWSFNPETNILLNVPLHGTILTR
	MFDAYVNTFSSTFNVPMEK		VQIGEYTFEK		CVNFNFNGLTGTGVLTESNK		HTPINLVR
	HTPINLVR		CVCSVIDLLLDDFVEIIK		SGETLGVLVPHVGEIPVAYR		CVNFNFNGLTGTGVLTESNK
	VYPIILR		FNGIGVTQNVLYENQK		YLYFIK		SGETLGVLVPHVGEIPVAYR
	PFITESK		FTTTLNDFNLVAMK		MNYQVNGYPNMFITR		MNYQVNGYPNMFITR
	YCALAPNMMVTNNTFTLK		SAQCFK		EMLAHAEETR		EMLAHAEETR
	TVYSDVENPHLMGWDYPK		SMWSFNPETNILLNVPLHGTILTR		LVSSFLEMK		LVSSFLEMK
	VDGVDVELFENK		NYFITDAQTGSSK		ESPFELEDFIPMDSTVK		ELLVYAADPAMHAASGNLLLDK
	MNYQVNGYPNMFITR		CVNFNFNGLTGTGVLTESNK		ELLVYAADPAMHAASGNLLLDK		ADETQALPQR
	VTIDYTEISFMLWCK		SGETLGVLVPHVGEIPVAYR		ADETQALPQR		VTLADAGFIK
	FADDLNQLTGYK		YLYFIK		VTLADAGFIK		LQDVVNQNAQALNTLVK
	EVLSDR		MNYQVNGYPNMFITR		LQDVVNQNAQALNTLVK		EHEHEIAWYTER
	QLQQSMSSADSTQA		EMLAHAEETR		EHEHEIAWYTER		VIHFGAGSDK
	MAGNGGDAALALLLLDR		LVSSFLEMK		VIHFGAGSDK		TLNSLEDK
	VAGFAK		ELLVYAADPAMHAASGNLLLDK		TLNSLEDK		FLPFQQFGR
	ELHLSWEVGK		ADETQALPQR		FLPFQQFGR		VTIDYTEISFMLWCK
	NTNPIQLSSYSLFDMSK		QASLNGVTLIGEAVK		VTIDYTEISFMLWCK		AGEAANFCALILAYCNK
	NGSIHLYFDK		LQDVVNQNAQALNTLVK		AGEAANFCALILAYCNK		NPANNAAIVLQLPQGTTLPK
	LNEEIAIILASFSASTSAFVETVK		EHEHEIAWYTER		NPANNAAIVLQLPQGTTLPK		YFDCYDGGCINANQVIVNNLDK
	TFPPTEPK		VIHFGAGSDK		FYFYTSK		FYGGWHNMLK
	SAQCFK		VTIDYTEISFMLWCK		YSTLQGPPGTGK		FYFYTSK
	GEDIQLLK		AGEAANFCALILAYCNK		ASCTLSEQLDFIDTK		YSTLQGPPGTGK
	DVLECNVK		NPANNAAIVLQLPQGTTLPK		AFDIYNDK		ASCTLSEQLDFIDTK
	IAEIPK		YFDCYDGGCINANQVIVNNLDK		GPITDVFYK		AFDIYNDK
	SPNFSK		FYFYTSK		LANECAQVLSEMVMCGGSLYVK		GPITDVFYK
	VVTTFDSEYCR		YSTLQGPPGTGK		IADYNYK		LANECAQVLSEMVMCGGSLYVK
	HLIPLMYK		ASCTLSEQLDFIDTK		CVPQADVEWK		IADYNYK
	LNDLCFTNVYADSFVIR		AFDIYNDK		SVLYYQNNVFMSEAK		QVVSDIDYVPLK
	GQGVPINTNSSPDDQIGYYR		GPITDVFYK		PIVWHVNNATNK		CVPQADVEWK
	QFDTYNLWNTFTR		FYDAQPCSDK		LVDPQIQLAVTR		SVLYYQNNVFMSEAK
	VCVDTVR		IADYNYK		LCAYCCNIVNVSLVK		PIVWHVNNATNK
	VTSAMQTMLFTMLR		CVPQADVEWK		TVQFCDAMR		LVDPQIQLAVTR
	DVDTDFVNEFYAYLR		SVLYYQNNVFMSEAK		PPPGDQFK		LCAYCCNIVNVSLVK
	AYNVTQAFGR		PIVWHVNNATNK		DFGGFNFSQILPDPSK		FDTFNGECPNFVFPLNSIIK
	CWTETDLTK		LCAYCCNIVNVSLVK		YPQVNGLTSIK		TVQFCDAMR
	CCYDHVISTSHK		TVQFCDAMR		YFDCYDGGCINANQVIVNNLDK		PPPGDQFK
	YWDQTYHPNCVNCLDDR		PPPGDQFK		HFDEGNCDTLK		DFGGFNFSQILPDPSK
	ENSYTTTIK		DFGGFNFSQILPDPSK		QQTVTLLPAADLDDFSK		YPQVNGLTSIK
	ASCTLSEQLDFIDTK		QLPFFYYSDSPCESHGK		TLSYYK		QLPFFYYSDSPCESHGK
	LPDDFTGCVIAWNSNNLDSK		HFDEGNCDTLK		TCGQQQTTLK		HFDEGNCDTLK
	FYDAQPCSDK		QQTVTLLPAADLDDFSK		THVQLSLPVLQVR		QQTVTLLPAADLDDFSK
	DLSLQFK		TLSYYK		VDWTIEYPIIGDELK		TLSYYK
	GWIFGTTLDSK		TCGQQQTTLK		DFMSLSEQLR		TCGQQQTTLK
	VVSTTTNIVTR		DCVMYASAVVLLILMTAR		LDGVVCTEIDPK		THVQLSLPVLQVR
	EGATTCGYLPQNAVVK		VDWTIEYPIIGDELK		VVSTTTNIVTR		VDWTIEYPIIGDELK
	DCPAVAK		DFMSLSEQLR		LYYDSMSYEDQDALFAYTK		DFMSLSEQLR
	VGGNYNYLYR		LDGVVCTEIDPK		QEILGTVSWNLR		LDGVVCTEIDPK
	ANSAVK		VVSTTTNIVTR		SEAGVCVSTSGR		VVSTTTNIVTR
	VGILCIMSDR		LYYDSMSYEDQDALFAYTK		YWDQTYHPNCVNCLDDR		LYYDSMSYEDQDALFAYTK
	AGGTTEMLAK		GFYAEGSR		DIASTDTCFANK		QEILGTVSWNLR
	YPANSIVCR		FALTCFSTQFAFACPDGVK		AVFISPYNSQNAVASK		SEAGVCVSTSGR
	GCCSCGSCCK		YWDQTYHPNCVNCLDDR		IFTIGTVTLK		YWDQTYHPNCVNCLDDR
	PVPEVK		EVGFVVPGLPGTILR		LTPCGTGTSTDVVYR		DIASTDTCFANK
	DGIIWVATEGALNTPK		AVFISPYNSQNAVASK		GQQQQGQTVTK		TCCLCDR
	CLAVHECFVK		IFTIGTVTLK		NLNESLIDLQELGK		IFTIGTVTLK
	SLNVAK		LTPCGTGTSTDVVYR		AYNVTQAFGR		LTPCGTGTSTDVVYR
	ITFGGPSDSTGSNQNGER		ELLQNGMNGR		LTLGVYDYLVSTQEFR		HVICTSEDMLNPNYEDLLIR
	DAPYIVGDVVQEGVLTAVVIPTK		NLNESLIDLQELGK		ESVQTFFK		NLNESLIDLQELGK
	SHNIALIWNVK		AYNVTQAFGR		VGGNYNYLYR		AYNVTQAFGR
	HWPQIAQFAPSASAFFGMSR		LTLGVYDYLVSTQEFR		IEELFYSYATHSDK		LTLGVYDYLVSTQEFR
	LQDVVNQNAQALNTLVK		ESVQTFFK		ALTGIAVEQDK		ESVQTFFK
	LHDELTGHMLDMYSVMLTNDNTSR		VGGNYNYLYR		IVNNWLK		VGGNYNYLYR
	CVPQADVEWK		IEELFYSYATHSDK		ASMPTTIAK		IEELFYSYATHSDK
	DVVECLK		ALTGIAVEQDK		GATVVIGTSK		ALTGIAVEQDK
	LTPCGTGTSTDVVYR		IVNNWLK		PQGLPNNTASWFTALTQHGK		IVNNWLK
	VNINIVGDFK		VVFNGVSFSTFEEAALCTFLLNK		DLPQGFSALEPLVDLPIGINITR		ASMPTTIAK
	PNELSR		GATVVIGTSK		NTNPIQLSSYSLFDMSK		GATVVIGTSK
	FLPFQQFGR		PQGLPNNTASWFTALTQHGK		GGSQASSR		PQGLPNNTASWFTALTQHGK
	ITEHSWNADLYK		DLPQGFSALEPLVDLPIGINITR		PNTWCIR		DLPQGFSALEPLVDLPIGINITR
	NSTPGSSR		NTNPIQLSSYSLFDMSK		TLVATAEAELAK		NTNPIQLSSYSLFDMSK
	LCAYCCNIVNVSLVK		GGSQASSR		FQTLLALHR		GGSQASSR
	YFDCYDGGCINANQVIVNNLDK		PNTWCIR		WDLIISDMYDPK		PNTWCIR
	DCVMYASAVVLLILMTAR		TLVATAEAELAK		LFAAETLK		TLVATAEAELAK
	CLWSTK		FQTLLALHR		DCPAVAK		WDLIISDMYDPK
	IDGDMVPHISR		WDLIISDMYDPK		HYTPSFK		LFAAETLK
	ISNCVADYSVLYNSASFSTFK		LFAAETLK		DLSLQFK		DCPAVAK
	MESLVPGFNEK		SAFVNLK		GMVLGSLAATVR		HYTPSFK
	SFYVYANGGK		HYTPSFK		MENAVGR		GMVLGSLAATVR
	NYIAQVDVVNFNLT		LGSPLSLNMAR		NVATLQAENVTGLFK		MENAVGR
	GDYGDAVVYR		DLSLQFK		DEDDNLIDSYFVVK		NVATLQAENVTGLFK
	HFFFAQDGNAAISDYDYYR		GMVLGSLAATVR		DWYDFVENPDILR		DEDDNLIDSYFVVK
	AAITILDGISQYSLR		MENAVGR		IQEGVVDYGAR		DWYDFVENPDILR
	PGNFNK		NVATLQAENVTGLFK		SYVHVVDGCNSSTCMMCYK		IQEGVVDYGAR
	ELLQNGMNGR		DEDDNLIDSYFVVK		VQHMVVK		SYVHVVDGCNSSTCMMCYK
	VTLVFLFVAAIFYLITPVHVMSK		DWYDFVENPDILR		IMTWLDMVDTSLSGFK		VQHMVVK
	TNVYLAVFDK		IQEGVVDYGAR		VQPTESIVR		IMTWLDMVDTSLSGFK
	VECTTIVNGVR		SYVHVVDGCNSSTCMMCYK		IAGHHLGR		VQPTESIVR
	THVQLSLPVLQVR		VQHMVVK		LWAQCVQLHNDILLAK		IAGHHLGR
	LDNYYK		IMTWLDMVDTSLSGFK		VECFDK		LWAQCVQLHNDILLAK
	GGSYTNDK		VQPTESIVR		GAWNIGEQK		VECFDK
	MADSNGTITVEELK		IAGHHLGR		VVFVLWAHGFELTSMK		GAWNIGEQK
	HFDEGNCDTLK		LWAQCVQLHNDILLAK		VNINIVGDFK		VVFVLWAHGFELTSMK
	NVSLDNVLSTFISAAR		VECFDK		LSHQSDIEVTGDSCNNYMLTYNK		VNINIVGDFK
	SILSPLYAFASEAAR		GAWNIGEQK		GAGGHSYGADLK		LSHQSDIEVTGDSCNNYMLTYNK
	NPANNAAIVLQLPQGTTLPK		VVFVLWAHGFELTSMK		SVYPVASPNECNQMCLSTLMK		GAGGHSYGADLK
	EVGFVVPGLPGTILR		VNINIVGDFK		NVSLDNVLSTFISAAR		NVSLDNVLSTFISAAR
	GVQIPCTCGK		LSHQSDIEVTGDSCNNYMLTYNK		TAPHGHVMVELVAELEGIQYGR		TAPHGHVMVELVAELEGIQYGR
	FNPPALQDAYYR		GAGGHSYGADLK		YSQLDEEQPMEID		YSQLDEEQPMEID
	HVYQLR		TAPHGHVMVELVAELEGIQYGR		PVETSNSFDVLK		PVETSNSFDVLK
	GGAPTK		YSQLDEEQPMEID		QLQQSMSSADSTQA		QLQQSMSSADSTQA
	HGGGVAGALNK		PINPTDQSSYIVDSVTVK		FYDAQPCSDK		FYDAQPCSDK
	VTLADAGFIK		QLQQSMSSADSTQA		FVTDTPK		FVTDTPK
	NVATLQAENVTGLFK		GVYCCR		ATNNAMQVESDDYIATNGPLK		ATNNAMQVESDDYIATNGPLK
	IVYTACSHAAVDALCEK		FVTDTPK		SEDAQGMDNLACEDLK		SEDAQGMDNLACEDLK
	WDLTAFGLVAEWFLAYILFTR		ATNNAMQVESDDYIATNGPLK		SYELQTPFEIK		SYELQTPFEIK
	NYVFTGYR		SEDAQGMDNLACEDLK		MFHLVDFQVTIAEILLIIMR		MFHLVDFQVTIAEILLIIMR
	CEESSAK		SYELQTPFEIK		DWSYSGQSTQLGIEFLK		DWSYSGQSTQLGIEFLK
	SVYPVASPNECNQMCLSTLMK		MFHLVDFQVTIAEILLIIMR		IQDSLSSTASALGK		IQDSLSSTASALGK
	FVSLAIDAYPLTK		DWSYSGQSTQLGIEFLK		PHNSHEGK		PHNSHEGK
	EMLAHAEETR		IQDSLSSTASALGK		PSFYVYSR		PSFYVYSR
	ISEMHPALR		PHNSHEGK		VECTTIVNGVR		VECTTIVNGVR
	SWMESEFR		PSFYVYSR		GTAVMSLK		GTAVMSLK
	LGSLVVR		VECTTIVNGVR		EPMLQSADAQSFLNGFAV		EPMLQSADAQSFLNGFAV
	QYGDCLGDIAAR		GTAVMSLK		VIGHSMQNCVLK		VIGHSMQNCVLK
	NGVLITEGSVK		INAACR		MESLVPGFNEK		MESLVPGFNEK
	LFAAETLK		TDGTLMIER		VLSNLNLPGCDGGSLYVNK		VLSNLNLPGCDGGSLYVNK
	FQTLLALHR		EPMLQSADAQSFLNGFAV		VVLDFI		VVLDFI
	CNLGGAVCR		LVDPQIQLAVTR		GVYYPDK		GVYYPDK
	ALTGIAVEQDK		VIGHSMQNCVLK		PFITESK		PFITESK
	WQLALSK		MESLVPGFNEK		LQSLENVAFNVVNK		LQSLENVAFNVVNK
	LNQLESK		VLSNLNLPGCDGGSLYVNK		VWTLMNVLTLVYK		VWTLMNVLTLVYK
	DLPQGFSALEPLVDLPIGINITR		VVLDFI		SATCITR		IILFLALITLATCELYHYQECVR
	SLTENK		GVYYPDK		IILFLALITLATCELYHYQECVR		VCVDTVR
	LTLGVYDYLVSTQEFR		PFITESK		VCVDTVR		LQSLQTYVTQQLIR
	NNLPFK		LQSLENVAFNVVNK		LQSLQTYVTQQLIR		GCCSCGSCCK
	LDGVVCTEIDPK		VWTLMNVLTLVYK		GCCSCGSCCK		EITVATSR
	FTDGVCLFWNCNVDR		YNENGTITDAVDCALDPLSETK		EITVATSR		VEAFEYYHTTDPSFLGR
	PQIGVVR		ILNNLGVDIAANTVIWDYK		DGHVETFYPK		NIDGYFK
	CPAEIVDTVSALVYDNK		VCVDTVR		VEAFEYYHTTDPSFLGR		VLNVVCK
	DLICAQK		LQSLQTYVTQQLIR		HINAQVAK		NTVCTVCGMWK
	VIHFGAGSDK		NTVCTVCGMWK		VLNVVCK		PVPYCYDTNVLEGSVAYESLR
	VDGQVDLFR		CEESSAK		ASANLAATK		LATTEELPDEFVVVTVK
	VAGDSGFAAYSR		MDLFMR		NTVCTVCGMWK		EPMLQSADAQSFLNR
	PNFTIK		LMVVIPDYNTYK		PVPYCYDTNVLEGSVAYESLR		DFYDFAVSK
	DWYDFVENPDILR		HINAQVAK		LATTEELPDEFVVVTVK		FTDGVCLFWNCNVDR
	VLNVVCK		LALGGSVAIK		EPMLQSADAQSFLNR		LTCATTR
	SIAATR		VLNVVCK		DFYDFAVSK		LIEYTDFATSACVLAAECTIFK
	FLYIIK		AMPNMLR		FTDGVCLFWNCNVDR		GVQIPCTCGK
	HHANEYR		ASANLAATK		LTCATTR		AMPNMLR
	DLGACIDCSAR		TQSLLIVNNATNVVIK		LIEYTDFATSACVLAAECTIFK		TILGSALLEDEFTPFDVVR
	PVLDWLEEK		PVPYCYDTNVLEGSVAYESLR		GVQIPCTCGK		LQFTSLEIPR
	GLQPSVGPK		LATTEELPDEFVVVTVK		SNHNFLVQAGNVQLR		NGVLITEGSVK
	VVVLSFELLHAPATVCGPK		EPMLQSADAQSFLNR		TILGSALLEDEFTPFDVVR		CDLQNYGDSATLPK
	ITEEVGHTDLMAAYVDNSSLTIK		DFYDFAVSK		LQFTSLEIPR		LDNDALNNIINNAR
	SFDLGDELGTDPYEDFQENWNTK		FTDGVCLFWNCNVDR		NGVLITEGSVK		VTSAMQTMLFTMLR
	QASLNGVTLIGEAVK		PVETSNSFDVLK		CDLQNYGDSATLPK		WADNNCYLATALLTLQQIELK
	ALNLGETFVTHSK		LTCATTR		LDNDALNNIINNAR		ITEEVGHTDLMAAYVDNSSLTIK
	MLQSCYNFLK		LIEYTDFATSACVLAAECTIFK		VTSAMQTMLFTMLR		VGILCIMSDR
	VGGSCVLSGHNLAK		GVQIPCTCGK		WADNNCYLATALLTLQQIELK		LDGFMGR
	VVFNGVSFSTFEEAALCTFLLNK		SNHNFLVQAGNVQLR		EQIDGYVMHANYIFWR		YVLMDGSIIQFPNTYLEGSVR
	GGSQASSR		TILGSALLEDEFTPFDVVR		VGILCIMSDR		ISNCVADYSVLYNSASFSTFK
	YTMADLVYALR		LQFTSLEIPR		LDGFMGR		TTNGDFLHFLPR
	VFSAVGNICYTPSK		NGVLITEGSVK		YVLMDGSIIQFPNTYLEGSVR		ALTAESHVDTDLTK
	ETLYCIDGALLTK		CDLQNYGDSATLPK		ISNCVADYSVLYNSASFSTFK		PLLESELVIGAVILR
	ILGAGCFVDDIVK		LDNDALNNIINNAR		TTNGDFLHFLPR		YVQIPTTCANDPVGFTLK
	TTEVVGDIILK		VTSAMQTMLFTMLR		ALTAESHVDTDLTK		GSLPINVIVFDGK
	TLNSLEDK		WADNNCYLATALLTLQQIELK		PLLESELVIGAVILR		LNDLCFTNVYADSFVIR
	IQDSLSSTASALGK		EQIDGYVMHANYIFWR		YVQIPTTCANDPVGFTLK		YMSALNHTK
	EGVFVSNGTHWFVTQR		VGILCIMSDR		GSLPINVIVFDGK		FPVLHDIGNPK
	LCEEMLDNR		LDGFMGR		FYGGWHNMLK		MAGNGGDAALALLLLDR
	MYIFFASFYYVWK		YVLMDGSIIQFPNTYLEGSVR		YMSALNHTK		VPDLLV
	VDFCGK		ISNCVADYSVLYNSASFSTFK		FPVLHDIGNPK		AIDGGVTR
	GTSPAR		TTNGDFLHFLPR		MAGNGGDAALALLLLDR		DCVMYASAVVLLILMTAR
	GAEAAVK		ITFGGPSDSTGSNQNGER		VPDLLV		ENSYTTTIK
	MVSLLSVLLSMQGAVDINK		ALTAESHVDTDLTK		DVDTDFVNEFYAYLR		VYPIILR
	PNTWCIR		PLLESELVIGAVILR		AIDGGVTR		FDNPVLPFNDGVYFASTEK
	GFCDLK		YVQIPTTCANDPVGFTLK		MGYINVFAFPFTIYSLLLCR		NVIPTITQMNLK
	ATEETFK		GSLPINVIVFDGK		DCVMYASAVVLLILMTAR		LPDDFTGCVIAWNSNNLDSK
	SAGFPFNK		FYGGWHNMLK		ENSYTTTIK		TFYVLPNDDTLR
	GTLEPEYFNSVCR		YMSALNHTK		VYPIILR		AFQLTPIAVQMTK
	HYVYIGDPAQLPAPR		FPVLHDIGNPK		FDNPVLPFNDGVYFASTEK		EILVTYNCCDDDYFNK
	VWTLMNVLTLVYK		MAGNGGDAALALLLLDR		NVIPTITQMNLK		SATCITR
	TQFNYYK		VPDLLV		LPDDFTGCVIAWNSNNLDSK		GQQQQGQTVTK
	GSLPINVIVFDGK		DVDTDFVNEFYAYLR		TFYVLPNDDTLR		SDGTGTIYTELEPPCR
	ESVQTFFK		AIDGGVTR		AFQLTPIAVQMTK		QGFVDSDVETK
	FVLALLSDLQDLK		TVYDDGAR		HVICTSEDMLNPNYEDLLIR		SHFAIGLALYYPSAR
	LQFTSLEIPR		THVQLSLPVLQVR		SDGTGTIYTELEPPCR		FLALCADSIIIGGAK
	LSHQSDIEVTGDSCNNYMLTYNK		ENSYTTTIK		QGFVDSDVETK		VVFNGVSFSTFEEAALCTFLLNK
	IMTWLDMVDTSLSGFK		VYPIILR		SHFAIGLALYYPSAR		VFSAVGNICYTPSK
	GPEQTQGNFGDQELIR		FDNPVLPFNDGVYFASTEK		FLALCADSIIIGGAK		YVDNNFCGPDGYPLECIK
	ELNGGAYTR		NVIPTITQMNLK		VVFNGVSFSTFEEAALCTFLLNK		QASLNGVTLIGEAVK
	QLPFFYYSDSPCESHGK		LPDDFTGCVIAWNSNNLDSK		VFSAVGNICYTPSK		ELGVVHNQDVNLHSSR
	DGHVETFYPK		TFYVLPNDDTLR		YVDNNFCGPDGYPLECIK		ITEHSWNADLYK
	VDTANPK		AFQLTPIAVQMTK		QASLNGVTLIGEAVK		GPEQTQGNFGDQELIR
	LGASQR		TTCFSVAALTNNVAFQTVK		ELGVVHNQDVNLHSSR		VCGVSAAR
	VDWTIEYPIIGDELK		SATCITR		ITEHSWNADLYK		DAPAHISTIGVCSMTDIAK
	LMPVCVETK		HVICTSEDMLNPNYEDLLIR		GPEQTQGNFGDQELIR		TQSLLIVNNATNVVIK
	YNLPTMCDIR		SDGTGTIYTELEPPCR		VCGVSAAR		ACPLIAAVITR
	EETGLLMPLK		QGFVDSDVETK		DAPAHISTIGVCSMTDIAK		CTSVVLLSVLQQLR
	VTFFPDLNGDVVAIDYK		SHFAIGLALYYPSAR		TQSLLIVNNATNVVIK		ATCEFCGTENLTK
	PTETICAPLTVFFDGR		FLALCADSIIIGGAK		ACPLIAAVITR		LYECLYR
	WYFYYLGTGPEAGLPYGANK		AAITILDGISQYSLR		CTSVVLLSVLQQLR		QLSSNFGAISSVLNDILSR
	DIASTDTCFANK		VFSAVGNICYTPSK		ATCEFCGTENLTK		AAITILDGISQYSLR
	VTFGDDTVIEVQGYK		YVDNNFCGPDGYPLECIK		LYECLYR		HSLSHFVNLDNLR
	NVIPTITQMNLK		ELGVVHNQDVNLHSSR		HFYWFFSNYLK		FVLALLSDLQDLK
	VEAEVQIDR		ITEHSWNADLYK		AAITILDGISQYSLR		LQNNELSPVALR
	VCGVSAAR		GPEQTQGNFGDQELIR		HSLSHFVNLDNLR		PANNSLK
	YVLMDGSIIQFPNTYLEGSVR		VCGVSAAR		FVLALLSDLQDLK		PFLCCK
	LWLCWK		DAPAHISTIGVCSMTDIAK		LQNNELSPVALR		DLGACIDCSAR
	VPTDNYITTYPGQGLNGYTVEEAK		ACPLIAAVITR		PANNSLK		MSECVLGQSK
	HAFHTPAFDK		CTSVVLLSVLQQLR		PFLCCK		PVSEEVVENPTIQK
	TCGQQQTTLK		QEILGTVSWNLR		DLGACIDCSAR		YNENGTITDAVDCALDPLSETK
	LNEVAK		LYECLYR		PVSEEVVENPTIQK		DTTEAFEK
	LDGFMGR		QLSSNFGAISSVLNDILSR		YNENGTITDAVDCALDPLSETK		NSIDAFK
	STNLVK		GCCSCGSCCK		DTTEAFEK		VVTTFDSEYCR
	LIFLWLLWPVTLACFVLAAVYR		HSLSHFVNLDNLR		NSIDAFK		TFPPTEPK
	DAAMQR		FVLALLSDLQDLK		VVTTFDSEYCR		VTFGDDTVIEVQGYK
	LQSSQAWQPGVAMPNLYK		LQNNELSPVALR		TFPPTEPK		LYLDAYNMMISAGFSLWVYK
	GFYAEGSR		PANNSLK		VTFGDDTVIEVQGYK		MDLFMR
	GVITHDVSSAINR		PFLCCK		LYLDAYNMMISAGFSLWVYK		LISMMGFK
	NIDGYFK		DHIGTR		MDLFMR		LIANQFNSAIGK
	ITGLYPTLNISDEFSSNVANYQK		DLGACIDCSAR		QLPFFYYSDSPCESHGK		MVSLLSVLLSMQGAVDINK
	LVSSFLEMK		MSECVLGQSK		LISMMGFK		ILGAGCFVDDIVK
	AFQLTPIAVQMTK		PVSEEVVENPTIQK		LIANQFNSAIGK		VPTDNYITTYPGQGLNGYTVEEAK
	VYSSANNCTFEYVSQPFLMDLEGK		DTTEAFEK		MVSLLSVLLSMQGAVDINK		AVFISPYNSQNAVASK
	WESGVK		NSIDAFK		ILGAGCFVDDIVK		ELNGGAYTR
	PLLESELVIGAVILR		MLQSCYNFLK		VPTDNYITTYPGQGLNGYTVEEAK		MYIFFASFYYVWK
	FALTCFSTQFAFACPDGVK		TFPPTEPK		TCCLCDR		EIIFLEGETLPTEVLTEEVVLK
	SGETLGVLVPHVGEIPVAYR		VAGDSGFAAYSR		ELNGGAYTR		SVYPVASPNECNQMCLSTLMK
	CSFYEDFLEYHDVR		LYLDAYNMMISAGFSLWVYK		MYIFFASFYYVWK		TNVYLAVFDK
	VQPTESIVR		TLNSLEDK		EIIFLEGETLPTEVLTEEVVLK		ESPFELEDFIPMDSTVK
	FASVYAWNR		LISMMGFK		MSECVLGQSK		HINAQVAK
	PFLCCK		MGYINVFAFPFTIYSLLLCR		TVGELGDVR		NYVFTGYR
	LYLDAYNMMISAGFSLWVYK		DIASTDTCFANK		ELLQNGMNGR		FDEDDSEPVLK
	PQGLPNNTASWFTALTQHGK		MVSLLSVLLSMQGAVDINK		NIDGYFK		LSYGIATVR
	TVYDDGAR		ILGAGCFVDDIVK		NYVFTGYR		VCEFQFCNDPFLGVYYHK
	VQHMVVK		VPTDNYITTYPGQGLNGYTVEEAK		FDEDDSEPVLK		DGIIWVATEGALNTPK
	DEDDNLIDSYFVVK		TCCLCDR		LSYGIATVR		HTFSNYQHEETIYNLLK
	NSIDAFK		ELNGGAYTR		VCEFQFCNDPFLGVYYHK		ELHLSWEVGK
	SEAGVCVSTSGR		AALLADK		DGIIWVATEGALNTPK		CWTETDLTK
	YLPIDK		MYIFFASFYYVWK		HTFSNYQHEETIYNLLK		GVAPGTAVLR
	TQSLLIVNNATNVVIK		EIIFLEGETLPTEVLTEEVVLK		ELHLSWEVGK		CPAEIVDTVSALVYDNK
	TTCFSVAALTNNVAFQTVK		SVYPVASPNECNQMCLSTLMK		CWTETDLTK		VYSSANNCTFEYVSQPFLMDLEGK
	QLLFVVEVVDK		TNVYLAVFDK		GVAPGTAVLR		WYFYYLGTGPEAGLPYGANK
	GPITDVFYK		ESPFELEDFIPMDSTVK		CPAEIVDTVSALVYDNK		LHDELTGHMLDMYSVMLTNDNTSR
	DWSYSGQSTQLGIEFLK		NIDGYFK		VYSSANNCTFEYVSQPFLMDLEGK		CCYDHVISTSHK
	MFVFLVLLPLVSSQCVNLTTR		NYVFTGYR		WYFYYLGTGPEAGLPYGANK		MLQSCYNFLK
	PTVVVNAANVYLK		FDEDDSEPVLK		LHDELTGHMLDMYSVMLTNDNTSR		CHIDHPNPK
	ESPFELEDFIPMDSTVK		LSYGIATVR		EETGLLMPLK		HTDFSSEIIGYK
	TIGPDMFLGTCR		GWIFGTTLDSK		MLQSCYNFLK		ETMSYLFQHANLDSCK
	GTAVMSLK		DGIIWVATEGALNTPK		CHIDHPNPK		LGSLVVR
	LIANQFNSAIGK		NVSLDNVLSTFISAAR		HTDFSSEIIGYK		VAGDSGFAAYSR
	TTNGDFLHFLPR		ELHLSWEVGK		ETMSYLFQHANLDSCK		LGSPLSLNMAR
	IGMEVTPSGTWLTYTGAIK		CWTETDLTK		LGSLVVR		ACVEEVTTTLEETK
	DGWEIVK		GVAPGTAVLR		VAGDSGFAAYSR		MADQAMTQMYK
	VECFDK		EITVATSR		PQIGVVR		YDFTEER
	IEELFYSYATHSDK		WVLNNDYYR		LGSPLSLNMAR		YLALYNK
	TFYVLPNDDTLR		CPAEIVDTVSALVYDNK		ACVEEVTTTLEETK		DATPSDFVR
	YEQYIK		VYSSANNCTFEYVSQPFLMDLEGK		MADQAMTQMYK		ATEETFK
	VVFVLWAHGFELTSMK		WYFYYLGTGPEAGLPYGANK		YDFTEER		DQNNVGPK
	SHFAIGLALYYPSAR		LHDELTGHMLDMYSVMLTNDNTSR		YLALYNK		ETLYCIDGALLTK
	YVQIPTTCANDPVGFTLK		EETGLLMPLK		DATPSDFVR		VTFFPDLNGDVVAIDYK
	CDLQNYGDSATLPK		VVTTFDSEYCR		ATEETFK		YMNSQGLLPPK
	SAFVNLK		CHIDHPNPK		DQNNVGPK		TVGELGDVR
	ACVEEVTTTLEETK		HTDFSSEIIGYK		ETLYCIDGALLTK		VCTNYMPYFFTLLLQLCTFTR
	LMVVIPDYNTYK		ETMSYLFQHANLDSCK		VTFFPDLNGDVVAIDYK		ALNLGETFVTHSK
	TLATHGLAAVNSVPWDTIANYAK		LGSLVVR		YMNSQGLLPPK		EQIDGYVMHANYIFWR
	AIDGGVTR		VTFGDDTVIEVQGYK		VCTNYMPYFFTLLLQLCTFTR		HGGGVAGALNK
	EGFFTYICGFIQQK		TQFNYYK		YTMADLVYALR		GTLEPEYFNSVCR
	IILFLALITLATCELYHYQECVR		MADQAMTQMYK		ALNLGETFVTHSK		SILSPLYAFASEAAR
	SAFYILPSIISNEK		YDFTEER		ITEEVGHTDLMAAYVDNSSLTIK		FADDLNQLTGYK
	SFTVEK		YLALYNK		HGGGVAGALNK		HLIPLMYK
	QGDDYVYLPYPDPSR		DATPSDFVR		GTLEPEYFNSVCR		SQDLSVVSK
	FISTCACEIVGGQIVTCAK		ATEETFK		EILVTYNCCDDDYFNK		SWMESEFR
	EPCSSGTYEGNSPFHPLADNK		DQNNVGPK		SILSPLYAFASEAAR		SAPLIELCVDEAGSK
	CVNFNFNGLTGTGVLTESNK		ETLYCIDGALLTK		FADDLNQLTGYK		GVITHDVSSAINR
	EAACCHLAK		VTFFPDLNGDVVAIDYK		HLIPLMYK		EGVFVSNGTHWFVTQR
	PINPTDQSSYIVDSVTVK		YMNSQGLLPPK		SQDLSVVSK		SDVLLPLTQYNR
	YLALYNK		VCTNYMPYFFTLLLQLCTFTR		SWMESEFR		DAPYIVGDVVQEGVLTAVVIPTK
	LQSLQTYVTQQLIR		YTMADLVYALR		SAPLIELCVDEAGSK		VVVLSFELLHAPATVCGPK
	FYFYTSK		ALNLGETFVTHSK		SQMEIDFLELAMDEFIER		HPNQEYADVFHLYLQYIR
	VENMTPR		ITEEVGHTDLMAAYVDNSSLTIK		GVITHDVSSAINR		SHNIALIWNVK
	QVVNVVTTK		HGGGVAGALNK		EGVFVSNGTHWFVTQR		FCLEASFNYLK
	TQLPPAYTNSFTR		EILVTYNCCDDDYFNK		SDVLLPLTQYNR
	SATCITR		VVISSDVLVNN		DAPYIVGDVVQEGVLTAVVIPTK
	GFGDSVEEVLSEAR		FADDLNQLTGYK		VVVLSFELLHAPATVCGPK
	QEILGTVSWNLR		HLIPLMYK		HPNQEYADVFHLYLQYIR
	SAPLIELCVDEAGSK		SQDLSVVSK		SHNIALIWNVK
	HPNQEYADVFHLYLQYIR		ATCEFCGTENLTK		FCLEASFNYLK
	EGVEFLR		SAPLIELCVDEAGSK
	FVCDNIK		VDFCGK
	LDNDALNNIINNAR		DQVILLNK
	VEAFEYYHTTDPSFLGR		GVITHDVSSAINR
	LYYDSMSYEDQDALFAYTK		EGVFVSNGTHWFVTQR
	FNVAITR		SDVLLPLTQYNR
	HADFDTWFSQR		DAPYIVGDVVQEGVLTAVVIPTK
	QVVSDIDYVPLK		VVVLSFELLHAPATVCGPK
	IFTIGTVTLK		HPNQEYADVFHLYLQYIR
	AMPNMLR		SHNIALIWNVK
	TVQFCDAMR		FCLEASFNYLK
	YSTLQGPPGTGK		EPCSSGTYEGNSPFHPLADNK
	FYGGWHNMLK
	ILNNLGVDIAANTVIWDYK
	AFDIYNDK
	YFSGAMDTTSYR
	TTLPVNVAFELWAK
	INAACR
	TDGTLMIER
	VSIWNLDYIINLIIK
	PVETSNSFDVLK
	LIEYTDFATSACVLAAECTIFK
	GVAPGTAVLR
	LVDPQIQLAVTR
	TLETAQNSVR
	TCCLCDR
	NTVCTVCGMWK
	SDGTGTIYTELEPPCR
	VPDLLV
	VCTNYMPYFFTLLLQLCTFTR
	TPEEHFIETISLAGSYK
	GIMMNVAK
	LATTEELPDEFVVVTVK
	HTDFSSEIIGYK
	YMSALNHTK
	IVQMLSDTLK
	IQEGVVDYGAR
	QLSSNFGAISSVLNDILSR
	HGTCER
	EQHCQK
	LTCATTR
	VESSSK
	FLALCADSIIIGGAK
	GMVLGSLAATVR
	IADYNYK
	GYGCSCDQLR
	EGSSVELK
	MENAVGR
	HFYWFFSNYLK
	FDNPVLPFNDGVYFASTEK
	ELGVVHNQDVNLHSSR
	HTTCCSLSHR
	MGYINVFAFPFTIYSLLLCR
	CTSVVLLSVLQQLR
	FVTDTPK
	CGACIR
	ALTAESHVDTDLTK
	IFVDGVPFVVSTGYHFR
	TLVATAEAELAK

### Sheet: Sheet2
	All theoretical digested peptides	Minus Human	Minus adjusted microbiome	Minus diseses of similar symptoms	Nucleocapsid and spike	All protein minus coronavirus	Nucleocapsid and spike coronavirus
Number of peptides that remain	496	449	437	431	71	125	24

### Sheet: Sheet3
	All theoretical digested peptides	All theoretical spike and nucleocapsid	Peptides remaining after subtracting human	Spike and glycoprotein minus human	Peptides minus human and adjusted microbiome	Spke and Glycoprotein only	Minus human, microbiome, and diseases with similar symptoms	Selecting only those from Nucleocapsid and spike protein (unstable region in purple)	Minus all, including MERS/SARS and other coronaviruses	Selecting only those from Nucleocapsid and spike protein
Number of peptides that remain	496	84	449	75	437	73	431	71	125	24
Subtraction	All SARS-CoV-2 Proteins	Spike and Nucleocapsid Proteins Alone
All peptides	496	84
-Human	449	75
-Microbiome	437	73
-Pathogens	431	71
-All other CoV	125	24
