## Supplementary material for "*In silico* approach toward the identification of unique peptides from viral protein infection: Application to COVID-19": Agilent_TOF_Isolation_List.csv

On	Prec. m/z	Delta m/z (ppm)	Z	Prec. Type	Ret. Time (min)	Delta Ret. Time (min)	Iso. Width	Collision Energy
True	747.857177	20	2	Preferred	0		Narrow (~1.3 m/z)	0
True	815.963791	20	2	Preferred	0		Narrow (~1.3 m/z)	0
True	1203.615358	20	2	Preferred	0		Narrow (~1.3 m/z)	0
True	1047.073121	20	2	Preferred	0		Narrow (~1.3 m/z)	0
True	566.772719	20	2	Preferred	0		Narrow (~1.3 m/z)	0
True	1360.585369	20	2	Preferred	0		Narrow (~1.3 m/z)	0
True	490.74343	20	2	Preferred	0		Narrow (~1.3 m/z)	0
True	800.362961	20	2	Preferred	0		Narrow (~1.3 m/z)	0
True	677.848092	20	2	Preferred	0		Narrow (~1.3 m/z)	0
True	559.813856	20	2	Preferred	0		Narrow (~1.3 m/z)	0
True	1270.678344	20	2	Preferred	0		Narrow (~1.3 m/z)	0
True	501.753798	20	2	Preferred	0		Narrow (~1.3 m/z)	0
True	798.42503	20	2	Preferred	0		Narrow (~1.3 m/z)	0
True	559.793652	20	2	Preferred	0		Narrow (~1.3 m/z)	0
True	810.951412	20	2	Preferred	0		Narrow (~1.3 m/z)	0
True	685.389927	20	2	Preferred	0		Narrow (~1.3 m/z)	0
True	493.2531	20	2	Preferred	0		Narrow (~1.3 m/z)	0
True	708.877716	20	2	Preferred	0		Narrow (~1.3 m/z)	0
True	565.809924	20	2	Preferred	0		Narrow (~1.3 m/z)	0
True	1251.185471	20	2	Preferred	0		Narrow (~1.3 m/z)	0
True	835.917235	20	2	Preferred	0		Narrow (~1.3 m/z)	0
True	661.832974	20	2	Preferred	0		Narrow (~1.3 m/z)	0
True	483.26875	20	2	Preferred	0		Narrow (~1.3 m/z)	0
True	494.750921	20	2	Preferred	0		Narrow (~1.3 m/z)	0
True	807.982515	20	2	Preferred	0		Narrow (~1.3 m/z)	0
True	490.76724	20	2	Preferred	0		Narrow (~1.3 m/z)	0
True	1126.528614	20	2	Preferred	0		Narrow (~1.3 m/z)	0
True	458.260925	20	2	Preferred	0		Narrow (~1.3 m/z)	0
True	585.313689	20	2	Preferred	0		Narrow (~1.3 m/z)	0
True	527.286085	20	2	Preferred	0		Narrow (~1.3 m/z)	0
True	1002.025836	20	2	Preferred	0		Narrow (~1.3 m/z)	0
True	1192.15959	20	2	Preferred	0		Narrow (~1.3 m/z)	0
True	489.749867	20	2	Preferred	0		Narrow (~1.3 m/z)	0
True	1315.634665	20	2	Preferred	0		Narrow (~1.3 m/z)	0
True	791.429781	20	2	Preferred	0		Narrow (~1.3 m/z)	0
True	708.385708	20	2	Preferred	0		Narrow (~1.3 m/z)	0
True	593.779687	20	2	Preferred	0		Narrow (~1.3 m/z)	0
True	444.269084	20	2	Preferred	0		Narrow (~1.3 m/z)	0
True	603.809302	20	2	Preferred	0		Narrow (~1.3 m/z)	0
True	1251.123933	20	2	Preferred	0		Narrow (~1.3 m/z)	0
True	961.48073	20	2	Preferred	0		Narrow (~1.3 m/z)	0
True	979.978355	20	2	Preferred	0		Narrow (~1.3 m/z)	0
True	573.804354	20	2	Preferred	0		Narrow (~1.3 m/z)	0
True	727.369723	20	2	Preferred	0		Narrow (~1.3 m/z)	0
True	1016.475979	20	2	Preferred	0		Narrow (~1.3 m/z)	0
True	532.763309	20	2	Preferred	0		Narrow (~1.3 m/z)	0
True	610.337695	20	2	Preferred	0		Narrow (~1.3 m/z)	0
True	727.856783	20	2	Preferred	0		Narrow (~1.3 m/z)	0
True	473.253631	20	2	Preferred	0		Narrow (~1.3 m/z)	0
True	976.960262	20	2	Preferred	0		Narrow (~1.3 m/z)	0
True	1278.629286	20	2	Preferred	0		Narrow (~1.3 m/z)	0
True	520.276575	20	2	Preferred	0		Narrow (~1.3 m/z)	0
True	822.927602	20	2	Preferred	0		Narrow (~1.3 m/z)	0
True	692.840799	20	2	Preferred	0		Narrow (~1.3 m/z)	0
True	956.988191	20	2	Preferred	0		Narrow (~1.3 m/z)	0
True	942.533769	20	2	Preferred	0		Narrow (~1.3 m/z)	0
True	956.541122	20	2	Preferred	0		Narrow (~1.3 m/z)	0
True	1254.120336	20	2	Preferred	0		Narrow (~1.3 m/z)	0
True	595.840602	20	2	Preferred	0		Narrow (~1.3 m/z)	0
True	460.249503	20	2	Preferred	0		Narrow (~1.3 m/z)	0
True	1266.669928	20	2	Preferred	0		Narrow (~1.3 m/z)	0
True	882.928363	20	2	Preferred	0		Narrow (~1.3 m/z)	0
True	553.269281	20	2	Preferred	0		Narrow (~1.3 m/z)	0
True	1060.055125	20	2	Preferred	0		Narrow (~1.3 m/z)	0
True	597.301112	20	2	Preferred	0		Narrow (~1.3 m/z)	0
True	776.404963	20	2	Preferred	0		Narrow (~1.3 m/z)	0
True	679.887552	20	2	Preferred	0		Narrow (~1.3 m/z)	0
True	1114.505565	20	2	Preferred	0		Narrow (~1.3 m/z)	0
True	608.84281	20	2	Preferred	0		Narrow (~1.3 m/z)	0
True	853.957226	20	2	Preferred	0		Narrow (~1.3 m/z)	0
True	612.790775	20	2	Preferred	0		Narrow (~1.3 m/z)	0
True	440.753601	20	2	Preferred	0		Narrow (~1.3 m/z)	0
True	647.866954	20	2	Preferred	0		Narrow (~1.3 m/z)	0
True	613.297712	20	2	Preferred	0		Narrow (~1.3 m/z)	0
True	494.295299	20	2	Preferred	0		Narrow (~1.3 m/z)	0
True	1304.752407	20	2	Preferred	0		Narrow (~1.3 m/z)	0
True	698.840799	20	2	Preferred	0		Narrow (~1.3 m/z)	0
True	394.716684	20	2	Preferred	0		Narrow (~1.3 m/z)	0
True	705.315282	20	2	Preferred	0		Narrow (~1.3 m/z)	0
True	421.187957	20	2	Preferred	0		Narrow (~1.3 m/z)	0
True	777.456133	20	2	Preferred	0		Narrow (~1.3 m/z)	0
True	709.364775	20	2	Preferred	0		Narrow (~1.3 m/z)	0
True	1201.606668	20	2	Preferred	0		Narrow (~1.3 m/z)	0
True	621.798737	20	2	Preferred	0		Narrow (~1.3 m/z)	0
True	776.374612	20	2	Preferred	0		Narrow (~1.3 m/z)	0
True	709.885541	20	2	Preferred	0		Narrow (~1.3 m/z)	0
True	699.803359	20	2	Preferred	0		Narrow (~1.3 m/z)	0
True	848.947526	20	2	Preferred	0		Narrow (~1.3 m/z)	0
True	807.913441	20	2	Preferred	0		Narrow (~1.3 m/z)	0
True	566.282397	20	2	Preferred	0		Narrow (~1.3 m/z)	0
True	1061.556969	20	2	Preferred	0		Narrow (~1.3 m/z)	0
True	922.452073	20	2	Preferred	0		Narrow (~1.3 m/z)	0
True	448.709056	20	2	Preferred	0		Narrow (~1.3 m/z)	0
True	790.449462	20	2	Preferred	0		Narrow (~1.3 m/z)	0
True	952.493641	20	2	Preferred	0		Narrow (~1.3 m/z)	0
True	624.326273	20	2	Preferred	0		Narrow (~1.3 m/z)	0
True	470.716547	20	2	Preferred	0		Narrow (~1.3 m/z)	0
True	1009.554861	20	2	Preferred	0		Narrow (~1.3 m/z)	0
True	659.285433	20	2	Preferred	0		Narrow (~1.3 m/z)	0
True	815.411696	20	2	Preferred	0		Narrow (~1.3 m/z)	0
True	785.402617	20	2	Preferred	0		Narrow (~1.3 m/z)	0
True	728.381245	20	2	Preferred	0		Narrow (~1.3 m/z)	0
True	1390.754395	20	2	Preferred	0		Narrow (~1.3 m/z)	0
True	677.377883	20	2	Preferred	0		Narrow (~1.3 m/z)	0
True	737.929417	20	2	Preferred	0		Narrow (~1.3 m/z)	0
True	587.834265	20	2	Preferred	0		Narrow (~1.3 m/z)	0
True	853.911961	20	2	Preferred	0		Narrow (~1.3 m/z)	0
True	493.234907	20	2	Preferred	0		Narrow (~1.3 m/z)	0
True	836.39105	20	2	Preferred	0		Narrow (~1.3 m/z)	0
True	1069.021085	20	2	Preferred	0		Narrow (~1.3 m/z)	0
True	620.311154	20	2	Preferred	0		Narrow (~1.3 m/z)	0
True	658.33938	20	2	Preferred	0		Narrow (~1.3 m/z)	0
True	841.396469	20	2	Preferred	0		Narrow (~1.3 m/z)	0
True	461.243066	20	2	Preferred	0		Narrow (~1.3 m/z)	0
True	1001.528212	20	2	Preferred	0		Narrow (~1.3 m/z)	0
True	970.506886	20	2	Preferred	0		Narrow (~1.3 m/z)	0
True	902.458455	20	2	Preferred	0		Narrow (~1.3 m/z)	0
True	1156.601385	20	2	Preferred	0		Narrow (~1.3 m/z)	0
True	546.255839	20	2	Preferred	0		Narrow (~1.3 m/z)	0
True	424.721632	20	2	Preferred	0		Narrow (~1.3 m/z)	0
True	1150.505799	20	2	Preferred	0		Narrow (~1.3 m/z)	0
True	644.879196	20	2	Preferred	0		Narrow (~1.3 m/z)	0
True	434.221602	20	2	Preferred	0		Narrow (~1.3 m/z)	0
True	1162.009192	20	2	Preferred	0		Narrow (~1.3 m/z)	0
True	686.386862	20	2	Preferred	0		Narrow (~1.3 m/z)	0
True	466.774199	20	2	Preferred	0		Narrow (~1.3 m/z)	0
True	626.800225	20	2	Preferred	0		Narrow (~1.3 m/z)	0
True	1075.996222	20	2	Preferred	0		Narrow (~1.3 m/z)	0
True	487.296787	20	2	Preferred	0		Narrow (~1.3 m/z)	0
True	933.930873	20	2	Preferred	0		Narrow (~1.3 m/z)	0
True	896.932362	20	2	Preferred	0		Narrow (~1.3 m/z)	0
True	892.909941	20	2	Preferred	0		Narrow (~1.3 m/z)	0
True	518.260599	20	2	Preferred	0		Narrow (~1.3 m/z)	0
True	719.403035	20	2	Preferred	0		Narrow (~1.3 m/z)	0
True	1153.571277	20	2	Preferred	0		Narrow (~1.3 m/z)	0
True	1397.135669	20	2	Preferred	0		Narrow (~1.3 m/z)	0
True	446.76056	20	2	Preferred	0		Narrow (~1.3 m/z)	0
True	490.282191	20	2	Preferred	0		Narrow (~1.3 m/z)	0
True	1014.560515	20	2	Preferred	0		Narrow (~1.3 m/z)	0
True	510.250891	20	2	Preferred	0		Narrow (~1.3 m/z)	0
True	607.308603	20	2	Preferred	0		Narrow (~1.3 m/z)	0
True	557.76182	20	2	Preferred	0		Narrow (~1.3 m/z)	0
True	1287.63975	20	2	Preferred	0		Narrow (~1.3 m/z)	0
True	603.311677	20	2	Preferred	0		Narrow (~1.3 m/z)	0
True	833.441014	20	2	Preferred	0		Narrow (~1.3 m/z)	0
True	848.943921	20	2	Preferred	0		Narrow (~1.3 m/z)	0
True	1059.592544	20	2	Preferred	0		Narrow (~1.3 m/z)	0
True	848.438669	20	2	Preferred	0		Narrow (~1.3 m/z)	0
True	602.340238	20	2	Preferred	0		Narrow (~1.3 m/z)	0
True	802.935762	20	2	Preferred	0		Narrow (~1.3 m/z)	0
True	1008.049646	20	2	Preferred	0		Narrow (~1.3 m/z)	0
True	463.745542	20	2	Preferred	0		Narrow (~1.3 m/z)	0
True	924.432006	20	2	Preferred	0		Narrow (~1.3 m/z)	0
True	635.843144	20	2	Preferred	0		Narrow (~1.3 m/z)	0
True	507.79388	20	2	Preferred	0		Narrow (~1.3 m/z)	0
True	470.771794	20	2	Preferred	0		Narrow (~1.3 m/z)	0
True	574.323199	20	2	Preferred	0		Narrow (~1.3 m/z)	0
True	932.494932	20	2	Preferred	0		Narrow (~1.3 m/z)	0
True	895.964185	20	2	Preferred	0		Narrow (~1.3 m/z)	0
True	618.840405	20	2	Preferred	0		Narrow (~1.3 m/z)	0
True	851.901585	20	2	Preferred	0		Narrow (~1.3 m/z)	0
True	585.788172	20	2	Preferred	0		Narrow (~1.3 m/z)	0
True	688.377017	20	2	Preferred	0		Narrow (~1.3 m/z)	0
True	1193.086525	20	2	Preferred	0		Narrow (~1.3 m/z)	0
True	853.402086	20	2	Preferred	0		Narrow (~1.3 m/z)	0
True	787.930479	20	2	Preferred	0		Narrow (~1.3 m/z)	0
True	1202.100595	20	2	Preferred	0		Narrow (~1.3 m/z)	0
True	682.340632	20	2	Preferred	0		Narrow (~1.3 m/z)	0
True	794.940316	20	2	Preferred	0		Narrow (~1.3 m/z)	0
True	512.313492	20	2	Preferred	0		Narrow (~1.3 m/z)	0
True	1066.572954	20	2	Preferred	0		Narrow (~1.3 m/z)	0
True	524.774731	20	2	Preferred	0		Narrow (~1.3 m/z)	0
True	558.816595	20	2	Preferred	0		Narrow (~1.3 m/z)	0
True	441.755809	20	2	Preferred	0		Narrow (~1.3 m/z)	0
True	750.42503	20	2	Preferred	0		Narrow (~1.3 m/z)	0
True	983.997079	20	2	Preferred	0		Narrow (~1.3 m/z)	0
True	516.285265	20	2	Preferred	0		Narrow (~1.3 m/z)	0
True	1108.51613	20	2	Preferred	0		Narrow (~1.3 m/z)	0
True	992.466431	20	2	Preferred	0		Narrow (~1.3 m/z)	0
True	716.341163	20	2	Preferred	0		Narrow (~1.3 m/z)	0
True	481.761289	20	2	Preferred	0		Narrow (~1.3 m/z)	0
True	596.785295	20	2	Preferred	0		Narrow (~1.3 m/z)	0
True	1009.511842	20	2	Preferred	0		Narrow (~1.3 m/z)	0
True	432.227516	20	2	Preferred	0		Narrow (~1.3 m/z)	0
True	515.769448	20	2	Preferred	0		Narrow (~1.3 m/z)	0
True	470.782359	20	2	Preferred	0		Narrow (~1.3 m/z)	0
True	748.36051	20	2	Preferred	0		Narrow (~1.3 m/z)	0
True	464.794935	20	2	Preferred	0		Narrow (~1.3 m/z)	0
True	738.859523	20	2	Preferred	0		Narrow (~1.3 m/z)	0
True	1021.483085	20	2	Preferred	0		Narrow (~1.3 m/z)	0
True	972.972215	20	2	Preferred	0		Narrow (~1.3 m/z)	0
True	403.725663	20	2	Preferred	0		Narrow (~1.3 m/z)	0
True	780.918723	20	2	Preferred	0		Narrow (~1.3 m/z)	0
True	579.821878	20	2	Preferred	0		Narrow (~1.3 m/z)	0
True	747.857177	20	2	Preferred	0		Narrow (~1.3 m/z)	0
True	815.963791	20	2	Preferred	0		Narrow (~1.3 m/z)	0
True	1203.615358	20	2	Preferred	0		Narrow (~1.3 m/z)	0
True	1047.073121	20	2	Preferred	0		Narrow (~1.3 m/z)	0
True	566.772719	20	2	Preferred	0		Narrow (~1.3 m/z)	0
True	1360.585369	20	2	Preferred	0		Narrow (~1.3 m/z)	0
True	490.74343	20	2	Preferred	0		Narrow (~1.3 m/z)	0
True	800.362961	20	2	Preferred	0		Narrow (~1.3 m/z)	0
True	677.848092	20	2	Preferred	0		Narrow (~1.3 m/z)	0
True	559.813856	20	2	Preferred	0		Narrow (~1.3 m/z)	0
True	1270.678344	20	2	Preferred	0		Narrow (~1.3 m/z)	0
True	501.753798	20	2	Preferred	0		Narrow (~1.3 m/z)	0
True	798.42503	20	2	Preferred	0		Narrow (~1.3 m/z)	0
True	559.793652	20	2	Preferred	0		Narrow (~1.3 m/z)	0
True	810.951412	20	2	Preferred	0		Narrow (~1.3 m/z)	0
True	685.389927	20	2	Preferred	0		Narrow (~1.3 m/z)	0
True	493.2531	20	2	Preferred	0		Narrow (~1.3 m/z)	0
True	708.877716	20	2	Preferred	0		Narrow (~1.3 m/z)	0
True	565.809924	20	2	Preferred	0		Narrow (~1.3 m/z)	0
True	1251.185471	20	2	Preferred	0		Narrow (~1.3 m/z)	0
True	835.917235	20	2	Preferred	0		Narrow (~1.3 m/z)	0
True	661.832974	20	2	Preferred	0		Narrow (~1.3 m/z)	0
True	483.26875	20	2	Preferred	0		Narrow (~1.3 m/z)	0
True	494.750921	20	2	Preferred	0		Narrow (~1.3 m/z)	0
True	807.982515	20	2	Preferred	0		Narrow (~1.3 m/z)	0
True	490.76724	20	2	Preferred	0		Narrow (~1.3 m/z)	0
True	1126.528614	20	2	Preferred	0		Narrow (~1.3 m/z)	0
True	458.260925	20	2	Preferred	0		Narrow (~1.3 m/z)	0
True	585.313689	20	2	Preferred	0		Narrow (~1.3 m/z)	0
True	527.286085	20	2	Preferred	0		Narrow (~1.3 m/z)	0
True	1002.025836	20	2	Preferred	0		Narrow (~1.3 m/z)	0
True	1192.15959	20	2	Preferred	0		Narrow (~1.3 m/z)	0
True	489.749867	20	2	Preferred	0		Narrow (~1.3 m/z)	0
True	1315.634665	20	2	Preferred	0		Narrow (~1.3 m/z)	0
True	791.429781	20	2	Preferred	0		Narrow (~1.3 m/z)	0
True	708.385708	20	2	Preferred	0		Narrow (~1.3 m/z)	0
True	593.779687	20	2	Preferred	0		Narrow (~1.3 m/z)	0
True	444.269084	20	2	Preferred	0		Narrow (~1.3 m/z)	0
True	603.809302	20	2	Preferred	0		Narrow (~1.3 m/z)	0
True	1251.123933	20	2	Preferred	0		Narrow (~1.3 m/z)	0
True	961.48073	20	2	Preferred	0		Narrow (~1.3 m/z)	0
True	979.978355	20	2	Preferred	0		Narrow (~1.3 m/z)	0
True	573.804354	20	2	Preferred	0		Narrow (~1.3 m/z)	0
True	727.369723	20	2	Preferred	0		Narrow (~1.3 m/z)	0
True	1016.475979	20	2	Preferred	0		Narrow (~1.3 m/z)	0
True	532.763309	20	2	Preferred	0		Narrow (~1.3 m/z)	0
True	610.337695	20	2	Preferred	0		Narrow (~1.3 m/z)	0
True	727.856783	20	2	Preferred	0		Narrow (~1.3 m/z)	0
True	473.253631	20	2	Preferred	0		Narrow (~1.3 m/z)	0
True	976.960262	20	2	Preferred	0		Narrow (~1.3 m/z)	0
True	1278.629286	20	2	Preferred	0		Narrow (~1.3 m/z)	0
True	520.276575	20	2	Preferred	0		Narrow (~1.3 m/z)	0
True	822.927602	20	2	Preferred	0		Narrow (~1.3 m/z)	0
True	692.840799	20	2	Preferred	0		Narrow (~1.3 m/z)	0
True	956.988191	20	2	Preferred	0		Narrow (~1.3 m/z)	0
True	942.533769	20	2	Preferred	0		Narrow (~1.3 m/z)	0
True	956.541122	20	2	Preferred	0		Narrow (~1.3 m/z)	0
True	1254.120336	20	2	Preferred	0		Narrow (~1.3 m/z)	0
True	595.840602	20	2	Preferred	0		Narrow (~1.3 m/z)	0
True	460.249503	20	2	Preferred	0		Narrow (~1.3 m/z)	0
True	1266.669928	20	2	Preferred	0		Narrow (~1.3 m/z)	0
True	882.928363	20	2	Preferred	0		Narrow (~1.3 m/z)	0
True	553.269281	20	2	Preferred	0		Narrow (~1.3 m/z)	0
True	1060.055125	20	2	Preferred	0		Narrow (~1.3 m/z)	0
True	597.301112	20	2	Preferred	0		Narrow (~1.3 m/z)	0
True	776.404963	20	2	Preferred	0		Narrow (~1.3 m/z)	0
True	679.887552	20	2	Preferred	0		Narrow (~1.3 m/z)	0
True	1114.505565	20	2	Preferred	0		Narrow (~1.3 m/z)	0
True	608.84281	20	2	Preferred	0		Narrow (~1.3 m/z)	0
True	853.957226	20	2	Preferred	0		Narrow (~1.3 m/z)	0
True	612.790775	20	2	Preferred	0		Narrow (~1.3 m/z)	0
True	440.753601	20	2	Preferred	0		Narrow (~1.3 m/z)	0
True	647.866954	20	2	Preferred	0		Narrow (~1.3 m/z)	0
True	613.297712	20	2	Preferred	0		Narrow (~1.3 m/z)	0
True	494.295299	20	2	Preferred	0		Narrow (~1.3 m/z)	0
True	1304.752407	20	2	Preferred	0		Narrow (~1.3 m/z)	0
True	698.840799	20	2	Preferred	0		Narrow (~1.3 m/z)	0
True	394.716684	20	2	Preferred	0		Narrow (~1.3 m/z)	0
True	705.315282	20	2	Preferred	0		Narrow (~1.3 m/z)	0
True	421.187957	20	2	Preferred	0		Narrow (~1.3 m/z)	0
True	777.456133	20	2	Preferred	0		Narrow (~1.3 m/z)	0
True	709.364775	20	2	Preferred	0		Narrow (~1.3 m/z)	0
True	1201.606668	20	2	Preferred	0		Narrow (~1.3 m/z)	0
True	621.798737	20	2	Preferred	0		Narrow (~1.3 m/z)	0
True	776.374612	20	2	Preferred	0		Narrow (~1.3 m/z)	0
True	709.885541	20	2	Preferred	0		Narrow (~1.3 m/z)	0
True	699.803359	20	2	Preferred	0		Narrow (~1.3 m/z)	0
True	848.947526	20	2	Preferred	0		Narrow (~1.3 m/z)	0
True	807.913441	20	2	Preferred	0		Narrow (~1.3 m/z)	0
True	566.282397	20	2	Preferred	0		Narrow (~1.3 m/z)	0
True	1061.556969	20	2	Preferred	0		Narrow (~1.3 m/z)	0
True	922.452073	20	2	Preferred	0		Narrow (~1.3 m/z)	0
True	448.709056	20	2	Preferred	0		Narrow (~1.3 m/z)	0
True	790.449462	20	2	Preferred	0		Narrow (~1.3 m/z)	0
True	952.493641	20	2	Preferred	0		Narrow (~1.3 m/z)	0
True	624.326273	20	2	Preferred	0		Narrow (~1.3 m/z)	0
True	470.716547	20	2	Preferred	0		Narrow (~1.3 m/z)	0
True	1009.554861	20	2	Preferred	0		Narrow (~1.3 m/z)	0
True	659.285433	20	2	Preferred	0		Narrow (~1.3 m/z)	0
True	815.411696	20	2	Preferred	0		Narrow (~1.3 m/z)	0
True	785.402617	20	2	Preferred	0		Narrow (~1.3 m/z)	0
True	728.381245	20	2	Preferred	0		Narrow (~1.3 m/z)	0
True	1390.754395	20	2	Preferred	0		Narrow (~1.3 m/z)	0
True	677.377883	20	2	Preferred	0		Narrow (~1.3 m/z)	0
True	737.929417	20	2	Preferred	0		Narrow (~1.3 m/z)	0
True	587.834265	20	2	Preferred	0		Narrow (~1.3 m/z)	0
True	1080.517844	20	2	Preferred	0		Narrow (~1.3 m/z)	0
True	612.816595	20	2	Preferred	0		Narrow (~1.3 m/z)	0
True	864.006718	20	2	Preferred	0		Narrow (~1.3 m/z)	0
True	536.231841	20	2	Preferred	0		Narrow (~1.3 m/z)	0
True	475.282526	20	2	Preferred	0		Narrow (~1.3 m/z)	0
True	1239.683764	20	2	Preferred	0		Narrow (~1.3 m/z)	0
True	549.824558	20	2	Preferred	0		Narrow (~1.3 m/z)	0
True	543.272355	20	2	Preferred	0		Narrow (~1.3 m/z)	0
True	514.790381	20	2	Preferred	0		Narrow (~1.3 m/z)	0
True	557.27744	20	2	Preferred	0		Narrow (~1.3 m/z)	0
True	450.250891	20	2	Preferred	0		Narrow (~1.3 m/z)	0
True	609.798737	20	2	Preferred	0		Narrow (~1.3 m/z)	0
True	495.771991	20	2	Preferred	0		Narrow (~1.3 m/z)	0
True	570.303458	20	2	Preferred	0		Narrow (~1.3 m/z)	0
True	538.76456	20	2	Preferred	0		Narrow (~1.3 m/z)	0
True	679.83859	20	2	Preferred	0		Narrow (~1.3 m/z)	0
True	572.814053	20	2	Preferred	0		Narrow (~1.3 m/z)	0
True	582.306395	20	2	Preferred	0		Narrow (~1.3 m/z)	0
True	1041.020554	20	2	Preferred	0		Narrow (~1.3 m/z)	0
True	613.326796	20	2	Preferred	0		Narrow (~1.3 m/z)	0
True	517.797674	20	2	Preferred	0		Narrow (~1.3 m/z)	0
True	912.467957	20	2	Preferred	0		Narrow (~1.3 m/z)	0
True	638.356419	20	2	Preferred	0		Narrow (~1.3 m/z)	0
True	689.364638	20	2	Preferred	0		Narrow (~1.3 m/z)	0
True	934.515439	20	2	Preferred	0		Narrow (~1.3 m/z)	0
True	1011.036735	20	2	Preferred	0		Narrow (~1.3 m/z)	0
True	529.77747	20	2	Preferred	0		Narrow (~1.3 m/z)	0
True	845.977961	20	2	Preferred	0		Narrow (~1.3 m/z)	0
True	423.737617	20	2	Preferred	0		Narrow (~1.3 m/z)	0
True	932.460467	20	2	Preferred	0		Narrow (~1.3 m/z)	0
True	1247.132624	20	2	Preferred	0		Narrow (~1.3 m/z)	0
True	793.425227	20	2	Preferred	0		Narrow (~1.3 m/z)	0
True	647.29589	20	2	Preferred	0		Narrow (~1.3 m/z)	0
True	430.74611	20	2	Preferred	0		Narrow (~1.3 m/z)	0
True	438.742899	20	2	Preferred	0		Narrow (~1.3 m/z)	0
True	600.785827	20	2	Preferred	0		Narrow (~1.3 m/z)	0
True	907.449962	20	2	Preferred	0		Narrow (~1.3 m/z)	0
True	798.840335	20	2	Preferred	0		Narrow (~1.3 m/z)	0
True	1162.598357	20	2	Preferred	0		Narrow (~1.3 m/z)	0
True	1091.013989	20	2	Preferred	0		Narrow (~1.3 m/z)	0
True	1134.044029	20	2	Preferred	0		Narrow (~1.3 m/z)	0
True	842.948869	20	2	Preferred	0		Narrow (~1.3 m/z)	0
True	1030.578571	20	2	Preferred	0		Narrow (~1.3 m/z)	0
True	443.706317	20	2	Preferred	0		Narrow (~1.3 m/z)	0
True	375.180466	20	2	Preferred	0		Narrow (~1.3 m/z)	0
True	403.193573	20	2	Preferred	0		Narrow (~1.3 m/z)	0
True	835.948346	20	2	Preferred	0		Narrow (~1.3 m/z)	0
True	601.809833	20	2	Preferred	0		Narrow (~1.3 m/z)	0
True	563.78563	20	2	Preferred	0		Narrow (~1.3 m/z)	0
True	894.929196	20	2	Preferred	0		Narrow (~1.3 m/z)	0
True	1118.541465	20	2	Preferred	0		Narrow (~1.3 m/z)	0
True	1013.021708	20	2	Preferred	0		Narrow (~1.3 m/z)	0
True	471.784567	20	2	Preferred	0		Narrow (~1.3 m/z)	0
True	458.742368	20	2	Preferred	0		Narrow (~1.3 m/z)	0
True	564.785827	20	2	Preferred	0		Narrow (~1.3 m/z)	0
True	931.48073	20	2	Preferred	0		Narrow (~1.3 m/z)	0
True	741.330469	20	2	Preferred	0		Narrow (~1.3 m/z)	0
