## Supplementary material for "*In silico* approach toward the identification of unique peptides from viral protein infection: Application to COVID-19": Fusion_Isolation_List.csv

Compound	Formula	Adduct	m/z	z	t start (min)	t stop (min)	CID Collision Energy (%)
GFGDSVEEVLSEAR (light)			747.857177	2			27
GVLPQLEQPYVFIK (light)			815.963791	2			27
TAPHGHVMVELVAELEGIQYGR (light)			1203.615358	2			27
SGETLGVLVPHVGEIPVAYR (light)			1047.073121	2			27
GAGGHSYGADLK (light)			566.772719	2			27
SFDLGDELGTDPYEDFQENWNTK (light)			1360.585369	2			27
ELNGGAYTR (light)			490.74343	2			27
EHEHEIAWYTER (light)			800.362961	2			27
SYELQTPFEIK (light)			677.848092	2			27
VNINIVGDFK (light)			559.813856	2			27
LNEEIAIILASFSASTSAFVETVK (light)			1270.678344	2			27
GAWNIGEQK (light)			501.753798	2			27
SILSPLYAFASEAAR (light)			798.42503	2			27
TLETAQNSVR (light)			559.793652	2			27
AAITILDGISQYSLR (light)			810.951412	2			27
LKPVLDWLEEK (light)			685.389927	2			27
ESVQTFFK (light)			493.2531	2			27
ALNLGETFVTHSK (light)			708.877716	2			27
EETGLLMPLK (light)			565.809924	2			27
EIIFLEGETLPTEVLTEEVVLK (light)			1251.185471	2			27
VTFGDDTVIEVQGYK (light)			835.917235	2			27
SVNITFELDER (light)			661.832974	2			27
LTDNVYIK (light)			483.26875	2			27
NADIVEEAK (light)			494.750921	2			27
VKPTVVVNAANVYLK (light)			807.982515	2			27
HGGGVAGALNK (light)			490.76724	2			27
ATNNAMQVESDDYIATNGPLK (light)			1126.528614	2			27
GEDIQLLK (light)			458.260925	2			27
TNVYLAVFDK (light)			585.313689	2			27
LVSSFLEMK (light)			527.286085	2			27
EEVKPFITESKPSVEQR (light)			1002.025836	2			27
DAPYIVGDVVQEGVLTAVVIPTK (light)			1192.15959	2			27
AGGTTEMLAK (light)			489.749867	2			27
VPTDNYITTYPGQGLNGYTVEEAK (light)			1315.634665	2			27
SAFYILPSIISNEK (light)			791.429781	2			27
QEILGTVSWNLR (light)			708.385708	2			27
EMLAHAEETR (light)			593.779687	2			27
AIVSTIQR (light)			444.269084	2			27
IQEGVVDYGAR (light)			603.809302	2			27
VPATVSVSSPDAVTAYNGYLTSSSK (light)			1251.123933	2			27
TPEEHFIETISLAGSYK (light)			961.48073	2			27
DWSYSGQSTQLGIEFLK (light)			979.978355	2			27
IKPHNSHEGK (light)			573.804354	2			27
TFYVLPNDDTLR (light)			727.369723	2			27
VEAFEYYHTTDPSFLGR (light)			1016.475979	2			27
YMSALNHTK (light)			532.763309	2			27
YPQVNGLTSIK (light)			610.337695	2			27
FNPPALQDAYYR (light)			727.856783	2			27
TVGELGDVR (light)			473.253631	2			27
GVEAVMYMGTLSYEQFK (light)			976.960262	2			27
YLVQQESPFVMMSAPPAQYELK (light)			1278.629286	2			27
GPITDVFYK (light)			520.276575	2			27
ENSYTTTIKPVTYK (light)			822.927602	2			27
FADDLNQLTGYK (light)			692.840799	2			27
VTFFPDLNGDVVAIDYK (light)			956.988191	2			27
LLHKPIVWHVNNATNK (light)			942.533769	2			27
TTEVVGDIILKPANNSLK (light)			956.541122	2			27
ITEEVGHTDLMAAYVDNSSLTIK (light)			1254.120336	2			27
VVSTTTNIVTR (light)			595.840602	2			27
ASMPTTIAK (light)			460.249503	2			27
WDLTAFGLVAEWFLAYILFTR (light)			1266.669928	2			27
MYIFFASFYYVWK (light)			882.928363	2			27
SFYVYANGGK (light)			553.269281	2			27
RPINPTDQSSYIVDSVTVK (light)			1060.055125	2			27
NGSIHLYFDK (light)			597.301112	2			27
HSLSHFVNLDNLR (light)			776.404963	2			27
GSLPINVIVFDGK (light)			679.887552	2			27
MFDAYVNTFSSTFNVPMEK (light)			1114.505565	2			27
TLVATAEAELAK (light)			608.84281	2			27
NVSLDNVLSTFISAAR (light)			853.957226	2			27
QGFVDSDVETK (light)			612.790775	2			27
HINAQVAK (light)			440.753601	2			27
SHNIALIWNVK (light)			647.866954	2			27
DFMSLSEQLR (light)			613.297712	2			27
QVVNVVTTK (light)			494.295299	2			27
VTLVFLFVAAIFYLITPVHVMSK (light)			1304.752407	2			27
HTDFSSEIIGYK (light)			698.840799	2			27
AIDGGVTR (light)			394.716684	2			27
HADFDTWFSQR (light)			705.315282	2			27
GGSYTNDK (light)			421.187957	2			27
EVGFVVPGLPGTILR (light)			777.456133	2			27
TTNGDFLHFLPR (light)			709.364775	2			27
YVLMDGSIIQFPNTYLEGSVR (light)			1201.606668	2			27
WVLNNDYYR (light)			621.798737	2			27
HFYWFFSNYLK (light)			776.374612	2			27
SDVLLPLTQYNR (light)			709.885541	2			27
YFSGAMDTTSYR (light)			699.803359	2			27
SNHNFLVQAGNVQLR (light)			848.947526	2			27
FTTTLNDFNLVAMK (light)			807.913441	2			27
ELLQNGMNGR (light)			566.282397	2			27
TILGSALLEDEFTPFDVVR (light)			1061.556969	2			27
IMTWLDMVDTSLSGFK (light)			922.452073	2			27
TVYDDGAR (light)			448.709056	2			27
VWTLMNVLTLVYK (light)			790.449462	2			27
LTLGVYDYLVSTQEFR (light)			952.493641	2			27
YMNSQGLLPPK (light)			624.326273	2			27
DTTEAFEK (light)			470.716547	2			27
MVSLLSVLLSMQGAVDINK (light)			1009.554861	2			27
MADQAMTQMYK (light)			659.285433	2			27
VTSAMQTMLFTMLR (light)			815.411696	2			27
LDNDALNNIINNAR (light)			785.402617	2			27
LMVVIPDYNTYK (light)			728.381245	2			27
IVQLSEISMDNSPNLAWPLIVTALR (light)			1390.754395	2			27
LQNNELSPVALR (light)			677.377883	2			27
FVLALLSDLQDLK (light)			737.929417	2			27
GMVLGSLAATVR (light)			587.834265	2			27
EPMLQSADAQSFLNR (light)			853.911961	2			27
AFDIYNDK (light)			493.234907	2			27
DEDDNLIDSYFVVK (light)			836.39105	2			27
HTFSNYQHEETIYNLLK (light)			1069.021085	2			27
IDGDMVPHISR (light)			620.311154	2			27
YTMADLVYALR (light)			658.33938	2			27
DWYDFVENPDILR (light)			841.396469	2			27
VYANLGER (light)			461.243066	2			27
ALTAESHVDTDLTKPYIK (light)			1001.528212	2			27
IFVDGVPFVVSTGYHFR (light)			970.506886	2			27
ELGVVHNQDVNLHSSR (light)			902.458455	2			27
ELLVYAADPAMHAASGNLLLDK (light)			1156.601385	2			27
DFYDFAVSK (light)			546.255839	2			27
EGSSVELK (light)			424.721632	2			27
HFFFAQDGNAAISDYDYYR (light)			1150.505799	2			27
QLLFVVEVVDK (light)			644.879196	2			27
SAGFPFNK (light)			434.221602	2			27
LYYDSMSYEDQDALFAYTK (light)			1162.009192	2			27
NVIPTITQMNLK (light)			686.386862	2			27
GATVVIGTSK (light)			466.774199	2			27
FYGGWHNMLK (light)			626.800225	2			27
TVYSDVENPHLMGWDYPK (light)			1075.996222	2			27
IMASLVLAR (light)			487.296787	2			27
DVDTDFVNEFYAYLR (light)			933.930873	2			27
SVLYYQNNVFMSEAK (light)			896.932362	2			27
QGDDYVYLPYPDPSR (light)			892.909941	2			27
TDGTLMIER (light)			518.260599	2			27
FVSLAIDAYPLTK (light)			719.403035	2			27
HPNQEYADVFHLYLQYIR (light)			1153.571277	2			27
LHDELTGHMLDMYSVMLTNDNTSR (light)			1397.135669	2			27
LFAAETLK (light)			446.76056	2			27
LSYGIATVR (light)			490.282191	2			27
ELHLSWEVGKPRPPLNR (light)			1014.560515	2			27
NYVFTGYR (light)			510.250891	2			27
VQIGEYTFEK (light)			607.308603	2			27
GDYGDAVVYR (light)			557.76182	2			27
ITGLYPTLNISDEFSSNVANYQK (light)			1287.63975	2			27
YSTLQGPPGTGK (light)			603.311677	2			27
SHFAIGLALYYPSAR (light)			833.441014	2			27
HYVYIGDPAQLPAPR (light)			848.943921	2			27
GVITHDVSSAINRPQIGVVR (light)			1059.592544	2			27
AVFISPYNSQNAVASK (light)			848.438669	2			27
LQFTSLEIPR (light)			602.340238	2			27
NVATLQAENVTGLFK (light)			802.935762	2			27
VITGLHPTQAPTHLSVDTK (light)			1008.049646	2			27
LISMMGFK (light)			463.745542	2			27
MNYQVNGYPNMFITR (light)			924.432006	2			27
VSAKPPPGDQFK (light)			635.843144	2			27
HLIPLMYK (light)			507.79388	2			27
GLPWNVVR (light)			470.771794	2			27
IVQMLSDTLK (light)			574.323199	2			27
VVFVLWAHGFELTSMK (light)			932.494932	2			27
VDWTIEYPIIGDELK (light)			895.964185	2			27
FPVLHDIGNPK (light)			618.840405	2			27
IEELFYSYATHSDK (light)			851.901585	2			27
HAFHTPAFDK (light)			585.788172	2			27
QVVSDIDYVPLK (light)			688.377017	2			27
LYLDAYNMMISAGFSLWVYK (light)			1193.086525	2			27
QFDTYNLWNTFTR (light)			853.402086	2			27
LQSLENVAFNVVNK (light)			787.930479	2			27
GHFDGQQGEVPVSIINNTVYTK (light)			1202.100595	2			27
VDGVDVELFENK (light)			682.340632	2			27
TTLPVNVAFELWAK (light)			794.940316	2			27
NIKPVPEVK (light)			512.313492	2			27
ILNNLGVDIAANTVIWDYK (light)			1066.572954	2			27
VDGQVDLFR (light)			524.774731	2			27
NGVLITEGSVK (light)			558.816595	2			27
GLQPSVGPK (light)			441.755809	2			27
QASLNGVTLIGEAVK (light)			750.42503	2			27
VDGVVQQLPETYFTQSR (light)			983.997079	2			27
NLQEFKPR (light)			516.285265	2			27
SQMEIDFLELAMDEFIER (light)			1108.51613	2			27
ESPFELEDFIPMDSTVK (light)			992.466431	2			27
NYFITDAQTGSSK (light)			716.341163	2			27
SQDLSVVSK (light)			481.761289	2			27
DGHVETFYPK (light)			596.785295	2			27
LQSSQAWQPGVAMPNLYK (light)			1009.511842	2			27
GIMMNVAK (light)			432.227516	2			27
VIHFGAGSDK (light)			515.769448	2			27
GVAPGTAVLR (light)			470.782359	2			27
WDLIISDMYDPK (light)			748.36051	2			27
LALGGSVAIK (light)			464.794935	2			27
ITEHSWNADLYK (light)			738.859523	2			27
EQIDGYVMHANYIFWR (light)			1021.483085	2			27
NTNPIQLSSYSLFDMSK (light)			972.972215	2			27
GTAVMSLK (light)			403.725663	2			27
EGQINDMILSLLSK (light)			780.918723	2			27
VVISSDVLVNN (light)			579.821878	2			27
GFGDSVEEVLSEAR (light)			747.857177	2			27
GVLPQLEQPYVFIK (light)			815.963791	2			27
TAPHGHVMVELVAELEGIQYGR (light)			1203.615358	2			27
SGETLGVLVPHVGEIPVAYR (light)			1047.073121	2			27
GAGGHSYGADLK (light)			566.772719	2			27
SFDLGDELGTDPYEDFQENWNTK (light)			1360.585369	2			27
ELNGGAYTR (light)			490.74343	2			27
EHEHEIAWYTER (light)			800.362961	2			27
SYELQTPFEIK (light)			677.848092	2			27
VNINIVGDFK (light)			559.813856	2			27
LNEEIAIILASFSASTSAFVETVK (light)			1270.678344	2			27
GAWNIGEQK (light)			501.753798	2			27
SILSPLYAFASEAAR (light)			798.42503	2			27
TLETAQNSVR (light)			559.793652	2			27
AAITILDGISQYSLR (light)			810.951412	2			27
LKPVLDWLEEK (light)			685.389927	2			27
ESVQTFFK (light)			493.2531	2			27
ALNLGETFVTHSK (light)			708.877716	2			27
EETGLLMPLK (light)			565.809924	2			27
EIIFLEGETLPTEVLTEEVVLK (light)			1251.185471	2			27
VTFGDDTVIEVQGYK (light)			835.917235	2			27
SVNITFELDER (light)			661.832974	2			27
LTDNVYIK (light)			483.26875	2			27
NADIVEEAK (light)			494.750921	2			27
VKPTVVVNAANVYLK (light)			807.982515	2			27
HGGGVAGALNK (light)			490.76724	2			27
ATNNAMQVESDDYIATNGPLK (light)			1126.528614	2			27
GEDIQLLK (light)			458.260925	2			27
TNVYLAVFDK (light)			585.313689	2			27
LVSSFLEMK (light)			527.286085	2			27
EEVKPFITESKPSVEQR (light)			1002.025836	2			27
DAPYIVGDVVQEGVLTAVVIPTK (light)			1192.15959	2			27
AGGTTEMLAK (light)			489.749867	2			27
VPTDNYITTYPGQGLNGYTVEEAK (light)			1315.634665	2			27
SAFYILPSIISNEK (light)			791.429781	2			27
QEILGTVSWNLR (light)			708.385708	2			27
EMLAHAEETR (light)			593.779687	2			27
AIVSTIQR (light)			444.269084	2			27
IQEGVVDYGAR (light)			603.809302	2			27
VPATVSVSSPDAVTAYNGYLTSSSK (light)			1251.123933	2			27
TPEEHFIETISLAGSYK (light)			961.48073	2			27
DWSYSGQSTQLGIEFLK (light)			979.978355	2			27
IKPHNSHEGK (light)			573.804354	2			27
TFYVLPNDDTLR (light)			727.369723	2			27
VEAFEYYHTTDPSFLGR (light)			1016.475979	2			27
YMSALNHTK (light)			532.763309	2			27
YPQVNGLTSIK (light)			610.337695	2			27
FNPPALQDAYYR (light)			727.856783	2			27
TVGELGDVR (light)			473.253631	2			27
GVEAVMYMGTLSYEQFK (light)			976.960262	2			27
YLVQQESPFVMMSAPPAQYELK (light)			1278.629286	2			27
GPITDVFYK (light)			520.276575	2			27
ENSYTTTIKPVTYK (light)			822.927602	2			27
FADDLNQLTGYK (light)			692.840799	2			27
VTFFPDLNGDVVAIDYK (light)			956.988191	2			27
LLHKPIVWHVNNATNK (light)			942.533769	2			27
TTEVVGDIILKPANNSLK (light)			956.541122	2			27
ITEEVGHTDLMAAYVDNSSLTIK (light)			1254.120336	2			27
VVSTTTNIVTR (light)			595.840602	2			27
ASMPTTIAK (light)			460.249503	2			27
WDLTAFGLVAEWFLAYILFTR (light)			1266.669928	2			27
MYIFFASFYYVWK (light)			882.928363	2			27
SFYVYANGGK (light)			553.269281	2			27
RPINPTDQSSYIVDSVTVK (light)			1060.055125	2			27
NGSIHLYFDK (light)			597.301112	2			27
HSLSHFVNLDNLR (light)			776.404963	2			27
GSLPINVIVFDGK (light)			679.887552	2			27
MFDAYVNTFSSTFNVPMEK (light)			1114.505565	2			27
TLVATAEAELAK (light)			608.84281	2			27
NVSLDNVLSTFISAAR (light)			853.957226	2			27
QGFVDSDVETK (light)			612.790775	2			27
HINAQVAK (light)			440.753601	2			27
SHNIALIWNVK (light)			647.866954	2			27
DFMSLSEQLR (light)			613.297712	2			27
QVVNVVTTK (light)			494.295299	2			27
VTLVFLFVAAIFYLITPVHVMSK (light)			1304.752407	2			27
HTDFSSEIIGYK (light)			698.840799	2			27
AIDGGVTR (light)			394.716684	2			27
HADFDTWFSQR (light)			705.315282	2			27
GGSYTNDK (light)			421.187957	2			27
EVGFVVPGLPGTILR (light)			777.456133	2			27
TTNGDFLHFLPR (light)			709.364775	2			27
YVLMDGSIIQFPNTYLEGSVR (light)			1201.606668	2			27
WVLNNDYYR (light)			621.798737	2			27
HFYWFFSNYLK (light)			776.374612	2			27
SDVLLPLTQYNR (light)			709.885541	2			27
YFSGAMDTTSYR (light)			699.803359	2			27
SNHNFLVQAGNVQLR (light)			848.947526	2			27
FTTTLNDFNLVAMK (light)			807.913441	2			27
ELLQNGMNGR (light)			566.282397	2			27
TILGSALLEDEFTPFDVVR (light)			1061.556969	2			27
IMTWLDMVDTSLSGFK (light)			922.452073	2			27
TVYDDGAR (light)			448.709056	2			27
VWTLMNVLTLVYK (light)			790.449462	2			27
LTLGVYDYLVSTQEFR (light)			952.493641	2			27
YMNSQGLLPPK (light)			624.326273	2			27
DTTEAFEK (light)			470.716547	2			27
MVSLLSVLLSMQGAVDINK (light)			1009.554861	2			27
MADQAMTQMYK (light)			659.285433	2			27
VTSAMQTMLFTMLR (light)			815.411696	2			27
LDNDALNNIINNAR (light)			785.402617	2			27
LMVVIPDYNTYK (light)			728.381245	2			27
IVQLSEISMDNSPNLAWPLIVTALR (light)			1390.754395	2			27
LQNNELSPVALR (light)			677.377883	2			27
FVLALLSDLQDLK (light)			737.929417	2			27
GMVLGSLAATVR (light)			587.834265	2			27
FDNPVLPFNDGVYFASTEK (light)			1080.517844	2			27
GWIFGTTLDSK (light)			612.816595	2			27
TQSLLIVNNATNVVIK (light)			864.006718	2			27
SWMESEFR (light)			536.231841	2			27
HTPINLVR (light)			475.282526	2			27
DLPQGFSALEPLVDLPIGINITR (light)			1239.683764	2			27
FQTLLALHR (light)			549.824558	2			27
GIYQTSNFR (light)			543.272355	2			27
VQPTESIVR (light)			514.790381	2			27
FASVYAWNR (light)			557.27744	2			27
QIAPGQTGK (light)			450.250891	2			27
VGGNYNYLYR (light)			609.798737	2			27
SNLKPFER (light)			495.771991	2			27
FLPFQQFGR (light)			570.303458	2			27
DIADTTDAVR (light)			538.76456	2			27
VYSTGSNVFQTR (light)			679.83859	2			27
ALTGIAVEQDK (light)			572.814053	2			27
NTQEVFAQVK (light)			582.306395	2			27
DFGGFNFSQILPDPSKPSK (light)			1041.020554	2			27
SFIEDLLFNK (light)			613.326796	2			27
VTLADAGFIK (light)			517.797674	2			27
FNGIGVTQNVLYENQK (light)			912.467957	2			27
LIANQFNSAIGK (light)			638.356419	2			27
IQDSLSSTASALGK (light)			689.364638	2			27
LQDVVNQNAQALNTLVK (light)			934.515439	2			27
QLSSNFGAISSVLNDILSR (light)			1011.036735	2			27
VEAEVQIDR (light)			529.77747	2			27
LQSLQTYVTQQLIR (light)			845.977961	2			27
ASANLAATK (light)			423.737617	2			27
EGVFVSNGTHWFVTQR (light)			932.460467	2			27
NHTSPDVDLGDISGINASVVNIQK (light)			1247.132624	2			27
NLNESLIDLQELGK (light)			793.425227	2			27
FDEDDSEPVLK (light)			647.29589	2			27
IAGHHLGR (light)			430.74611	2			27
EITVATSR (light)			438.742899	2			27
VAGDSGFAAYSR (light)			600.785827	2			27
LNTDHSSSSDNIALLVQ (light)			907.449962	2			27
YSQLDEEQPMEID (light)			798.840335	2			27
RPQGLPNNTASWFTALTQHGK (light)			1162.598357	2			27
GQGVPINTNSSPDDQIGYYR (light)			1091.013989	2			27
WYFYYLGTGPEAGLPYGANK (light)			1134.044029	2			27
DGIIWVATEGALNTPK (light)			842.948869	2			27
NPANNAAIVLQLPQGTTLPK (light)			1030.578571	2			27
GFYAEGSR (light)			443.706317	2			27
GGSQASSR (light)			375.180466	2			27
NSTPGSSR (light)			403.193573	2			27
MAGNGGDAALALLLLDR (light)			835.948346	2			27
GQQQQGQTVTK (light)			601.809833	2			27
AYNVTQAFGR (light)			563.78563	2			27
GPEQTQGNFGDQELIR (light)			894.929196	2			27
HWPQIAQFAPSASAFFGMSR (light)			1118.541465	2			27
IGMEVTPSGTWLTYTGAIK (light)			1013.021708	2			27
DQVILLNK (light)			471.784567	2			27
TFPPTEPK (light)			458.742368	2			27
ADETQALPQR (light)			564.785827	2			27
QQTVTLLPAADLDDFSK (light)			931.48073	2			27
QLQQSMSSADSTQA (light)			741.330469	2			27
