## Supplementary material for "*In silico* approach toward the identification of unique peptides from viral protein infection: Application to COVID-19": QExactive_Isolation_List.csv

Mass [m/z]	Formula [M]	Species	CS [z]	Polarity	Start [min]	End [min]	NCE	Comment
747.857177			2	Positive			27	GFGDSVEEVLSEAR (light)
815.963791			2	Positive			27	GVLPQLEQPYVFIK (light)
1203.615358			2	Positive			27	TAPHGHVMVELVAELEGIQYGR (light)
1047.073121			2	Positive			27	SGETLGVLVPHVGEIPVAYR (light)
566.772719			2	Positive			27	GAGGHSYGADLK (light)
1360.585369			2	Positive			27	SFDLGDELGTDPYEDFQENWNTK (light)
490.74343			2	Positive			27	ELNGGAYTR (light)
800.362961			2	Positive			27	EHEHEIAWYTER (light)
677.848092			2	Positive			27	SYELQTPFEIK (light)
559.813856			2	Positive			27	VNINIVGDFK (light)
1270.678344			2	Positive			27	LNEEIAIILASFSASTSAFVETVK (light)
501.753798			2	Positive			27	GAWNIGEQK (light)
798.42503			2	Positive			27	SILSPLYAFASEAAR (light)
559.793652			2	Positive			27	TLETAQNSVR (light)
810.951412			2	Positive			27	AAITILDGISQYSLR (light)
685.389927			2	Positive			27	LKPVLDWLEEK (light)
493.2531			2	Positive			27	ESVQTFFK (light)
708.877716			2	Positive			27	ALNLGETFVTHSK (light)
565.809924			2	Positive			27	EETGLLMPLK (light)
1251.185471			2	Positive			27	EIIFLEGETLPTEVLTEEVVLK (light)
835.917235			2	Positive			27	VTFGDDTVIEVQGYK (light)
661.832974			2	Positive			27	SVNITFELDER (light)
483.26875			2	Positive			27	LTDNVYIK (light)
494.750921			2	Positive			27	NADIVEEAK (light)
807.982515			2	Positive			27	VKPTVVVNAANVYLK (light)
490.76724			2	Positive			27	HGGGVAGALNK (light)
1126.528614			2	Positive			27	ATNNAMQVESDDYIATNGPLK (light)
458.260925			2	Positive			27	GEDIQLLK (light)
585.313689			2	Positive			27	TNVYLAVFDK (light)
527.286085			2	Positive			27	LVSSFLEMK (light)
1002.025836			2	Positive			27	EEVKPFITESKPSVEQR (light)
1192.15959			2	Positive			27	DAPYIVGDVVQEGVLTAVVIPTK (light)
489.749867			2	Positive			27	AGGTTEMLAK (light)
1315.634665			2	Positive			27	VPTDNYITTYPGQGLNGYTVEEAK (light)
791.429781			2	Positive			27	SAFYILPSIISNEK (light)
708.385708			2	Positive			27	QEILGTVSWNLR (light)
593.779687			2	Positive			27	EMLAHAEETR (light)
444.269084			2	Positive			27	AIVSTIQR (light)
603.809302			2	Positive			27	IQEGVVDYGAR (light)
1251.123933			2	Positive			27	VPATVSVSSPDAVTAYNGYLTSSSK (light)
961.48073			2	Positive			27	TPEEHFIETISLAGSYK (light)
979.978355			2	Positive			27	DWSYSGQSTQLGIEFLK (light)
573.804354			2	Positive			27	IKPHNSHEGK (light)
727.369723			2	Positive			27	TFYVLPNDDTLR (light)
1016.475979			2	Positive			27	VEAFEYYHTTDPSFLGR (light)
532.763309			2	Positive			27	YMSALNHTK (light)
610.337695			2	Positive			27	YPQVNGLTSIK (light)
727.856783			2	Positive			27	FNPPALQDAYYR (light)
473.253631			2	Positive			27	TVGELGDVR (light)
976.960262			2	Positive			27	GVEAVMYMGTLSYEQFK (light)
1278.629286			2	Positive			27	YLVQQESPFVMMSAPPAQYELK (light)
520.276575			2	Positive			27	GPITDVFYK (light)
822.927602			2	Positive			27	ENSYTTTIKPVTYK (light)
692.840799			2	Positive			27	FADDLNQLTGYK (light)
956.988191			2	Positive			27	VTFFPDLNGDVVAIDYK (light)
942.533769			2	Positive			27	LLHKPIVWHVNNATNK (light)
956.541122			2	Positive			27	TTEVVGDIILKPANNSLK (light)
1254.120336			2	Positive			27	ITEEVGHTDLMAAYVDNSSLTIK (light)
595.840602			2	Positive			27	VVSTTTNIVTR (light)
460.249503			2	Positive			27	ASMPTTIAK (light)
1266.669928			2	Positive			27	WDLTAFGLVAEWFLAYILFTR (light)
882.928363			2	Positive			27	MYIFFASFYYVWK (light)
553.269281			2	Positive			27	SFYVYANGGK (light)
1060.055125			2	Positive			27	RPINPTDQSSYIVDSVTVK (light)
597.301112			2	Positive			27	NGSIHLYFDK (light)
776.404963			2	Positive			27	HSLSHFVNLDNLR (light)
679.887552			2	Positive			27	GSLPINVIVFDGK (light)
1114.505565			2	Positive			27	MFDAYVNTFSSTFNVPMEK (light)
608.84281			2	Positive			27	TLVATAEAELAK (light)
853.957226			2	Positive			27	NVSLDNVLSTFISAAR (light)
612.790775			2	Positive			27	QGFVDSDVETK (light)
440.753601			2	Positive			27	HINAQVAK (light)
647.866954			2	Positive			27	SHNIALIWNVK (light)
613.297712			2	Positive			27	DFMSLSEQLR (light)
494.295299			2	Positive			27	QVVNVVTTK (light)
1304.752407			2	Positive			27	VTLVFLFVAAIFYLITPVHVMSK (light)
698.840799			2	Positive			27	HTDFSSEIIGYK (light)
394.716684			2	Positive			27	AIDGGVTR (light)
705.315282			2	Positive			27	HADFDTWFSQR (light)
421.187957			2	Positive			27	GGSYTNDK (light)
777.456133			2	Positive			27	EVGFVVPGLPGTILR (light)
709.364775			2	Positive			27	TTNGDFLHFLPR (light)
1201.606668			2	Positive			27	YVLMDGSIIQFPNTYLEGSVR (light)
621.798737			2	Positive			27	WVLNNDYYR (light)
776.374612			2	Positive			27	HFYWFFSNYLK (light)
709.885541			2	Positive			27	SDVLLPLTQYNR (light)
699.803359			2	Positive			27	YFSGAMDTTSYR (light)
848.947526			2	Positive			27	SNHNFLVQAGNVQLR (light)
807.913441			2	Positive			27	FTTTLNDFNLVAMK (light)
566.282397			2	Positive			27	ELLQNGMNGR (light)
1061.556969			2	Positive			27	TILGSALLEDEFTPFDVVR (light)
922.452073			2	Positive			27	IMTWLDMVDTSLSGFK (light)
448.709056			2	Positive			27	TVYDDGAR (light)
790.449462			2	Positive			27	VWTLMNVLTLVYK (light)
952.493641			2	Positive			27	LTLGVYDYLVSTQEFR (light)
624.326273			2	Positive			27	YMNSQGLLPPK (light)
470.716547			2	Positive			27	DTTEAFEK (light)
1009.554861			2	Positive			27	MVSLLSVLLSMQGAVDINK (light)
659.285433			2	Positive			27	MADQAMTQMYK (light)
815.411696			2	Positive			27	VTSAMQTMLFTMLR (light)
785.402617			2	Positive			27	LDNDALNNIINNAR (light)
728.381245			2	Positive			27	LMVVIPDYNTYK (light)
1390.754395			2	Positive			27	IVQLSEISMDNSPNLAWPLIVTALR (light)
677.377883			2	Positive			27	LQNNELSPVALR (light)
737.929417			2	Positive			27	FVLALLSDLQDLK (light)
587.834265			2	Positive			27	GMVLGSLAATVR (light)
853.911961			2	Positive			27	EPMLQSADAQSFLNR (light)
493.234907			2	Positive			27	AFDIYNDK (light)
836.39105			2	Positive			27	DEDDNLIDSYFVVK (light)
1069.021085			2	Positive			27	HTFSNYQHEETIYNLLK (light)
620.311154			2	Positive			27	IDGDMVPHISR (light)
658.33938			2	Positive			27	YTMADLVYALR (light)
841.396469			2	Positive			27	DWYDFVENPDILR (light)
461.243066			2	Positive			27	VYANLGER (light)
1001.528212			2	Positive			27	ALTAESHVDTDLTKPYIK (light)
970.506886			2	Positive			27	IFVDGVPFVVSTGYHFR (light)
902.458455			2	Positive			27	ELGVVHNQDVNLHSSR (light)
1156.601385			2	Positive			27	ELLVYAADPAMHAASGNLLLDK (light)
546.255839			2	Positive			27	DFYDFAVSK (light)
424.721632			2	Positive			27	EGSSVELK (light)
1150.505799			2	Positive			27	HFFFAQDGNAAISDYDYYR (light)
644.879196			2	Positive			27	QLLFVVEVVDK (light)
434.221602			2	Positive			27	SAGFPFNK (light)
1162.009192			2	Positive			27	LYYDSMSYEDQDALFAYTK (light)
686.386862			2	Positive			27	NVIPTITQMNLK (light)
466.774199			2	Positive			27	GATVVIGTSK (light)
626.800225			2	Positive			27	FYGGWHNMLK (light)
1075.996222			2	Positive			27	TVYSDVENPHLMGWDYPK (light)
487.296787			2	Positive			27	IMASLVLAR (light)
933.930873			2	Positive			27	DVDTDFVNEFYAYLR (light)
896.932362			2	Positive			27	SVLYYQNNVFMSEAK (light)
892.909941			2	Positive			27	QGDDYVYLPYPDPSR (light)
518.260599			2	Positive			27	TDGTLMIER (light)
719.403035			2	Positive			27	FVSLAIDAYPLTK (light)
1153.571277			2	Positive			27	HPNQEYADVFHLYLQYIR (light)
1397.135669			2	Positive			27	LHDELTGHMLDMYSVMLTNDNTSR (light)
446.76056			2	Positive			27	LFAAETLK (light)
490.282191			2	Positive			27	LSYGIATVR (light)
1014.560515			2	Positive			27	ELHLSWEVGKPRPPLNR (light)
510.250891			2	Positive			27	NYVFTGYR (light)
607.308603			2	Positive			27	VQIGEYTFEK (light)
557.76182			2	Positive			27	GDYGDAVVYR (light)
1287.63975			2	Positive			27	ITGLYPTLNISDEFSSNVANYQK (light)
603.311677			2	Positive			27	YSTLQGPPGTGK (light)
833.441014			2	Positive			27	SHFAIGLALYYPSAR (light)
848.943921			2	Positive			27	HYVYIGDPAQLPAPR (light)
1059.592544			2	Positive			27	GVITHDVSSAINRPQIGVVR (light)
848.438669			2	Positive			27	AVFISPYNSQNAVASK (light)
602.340238			2	Positive			27	LQFTSLEIPR (light)
802.935762			2	Positive			27	NVATLQAENVTGLFK (light)
1008.049646			2	Positive			27	VITGLHPTQAPTHLSVDTK (light)
463.745542			2	Positive			27	LISMMGFK (light)
924.432006			2	Positive			27	MNYQVNGYPNMFITR (light)
635.843144			2	Positive			27	VSAKPPPGDQFK (light)
507.79388			2	Positive			27	HLIPLMYK (light)
470.771794			2	Positive			27	GLPWNVVR (light)
574.323199			2	Positive			27	IVQMLSDTLK (light)
932.494932			2	Positive			27	VVFVLWAHGFELTSMK (light)
895.964185			2	Positive			27	VDWTIEYPIIGDELK (light)
618.840405			2	Positive			27	FPVLHDIGNPK (light)
851.901585			2	Positive			27	IEELFYSYATHSDK (light)
585.788172			2	Positive			27	HAFHTPAFDK (light)
688.377017			2	Positive			27	QVVSDIDYVPLK (light)
1193.086525			2	Positive			27	LYLDAYNMMISAGFSLWVYK (light)
853.402086			2	Positive			27	QFDTYNLWNTFTR (light)
787.930479			2	Positive			27	LQSLENVAFNVVNK (light)
1202.100595			2	Positive			27	GHFDGQQGEVPVSIINNTVYTK (light)
682.340632			2	Positive			27	VDGVDVELFENK (light)
794.940316			2	Positive			27	TTLPVNVAFELWAK (light)
512.313492			2	Positive			27	NIKPVPEVK (light)
1066.572954			2	Positive			27	ILNNLGVDIAANTVIWDYK (light)
524.774731			2	Positive			27	VDGQVDLFR (light)
558.816595			2	Positive			27	NGVLITEGSVK (light)
441.755809			2	Positive			27	GLQPSVGPK (light)
750.42503			2	Positive			27	QASLNGVTLIGEAVK (light)
983.997079			2	Positive			27	VDGVVQQLPETYFTQSR (light)
516.285265			2	Positive			27	NLQEFKPR (light)
1108.51613			2	Positive			27	SQMEIDFLELAMDEFIER (light)
992.466431			2	Positive			27	ESPFELEDFIPMDSTVK (light)
716.341163			2	Positive			27	NYFITDAQTGSSK (light)
481.761289			2	Positive			27	SQDLSVVSK (light)
596.785295			2	Positive			27	DGHVETFYPK (light)
1009.511842			2	Positive			27	LQSSQAWQPGVAMPNLYK (light)
432.227516			2	Positive			27	GIMMNVAK (light)
515.769448			2	Positive			27	VIHFGAGSDK (light)
470.782359			2	Positive			27	GVAPGTAVLR (light)
748.36051			2	Positive			27	WDLIISDMYDPK (light)
464.794935			2	Positive			27	LALGGSVAIK (light)
738.859523			2	Positive			27	ITEHSWNADLYK (light)
1021.483085			2	Positive			27	EQIDGYVMHANYIFWR (light)
972.972215			2	Positive			27	NTNPIQLSSYSLFDMSK (light)
403.725663			2	Positive			27	GTAVMSLK (light)
780.918723			2	Positive			27	EGQINDMILSLLSK (light)
579.821878			2	Positive			27	VVISSDVLVNN (light)
747.857177			2	Positive			27	GFGDSVEEVLSEAR (light)
815.963791			2	Positive			27	GVLPQLEQPYVFIK (light)
1203.615358			2	Positive			27	TAPHGHVMVELVAELEGIQYGR (light)
1047.073121			2	Positive			27	SGETLGVLVPHVGEIPVAYR (light)
566.772719			2	Positive			27	GAGGHSYGADLK (light)
1360.585369			2	Positive			27	SFDLGDELGTDPYEDFQENWNTK (light)
490.74343			2	Positive			27	ELNGGAYTR (light)
800.362961			2	Positive			27	EHEHEIAWYTER (light)
677.848092			2	Positive			27	SYELQTPFEIK (light)
559.813856			2	Positive			27	VNINIVGDFK (light)
1270.678344			2	Positive			27	LNEEIAIILASFSASTSAFVETVK (light)
501.753798			2	Positive			27	GAWNIGEQK (light)
798.42503			2	Positive			27	SILSPLYAFASEAAR (light)
559.793652			2	Positive			27	TLETAQNSVR (light)
810.951412			2	Positive			27	AAITILDGISQYSLR (light)
685.389927			2	Positive			27	LKPVLDWLEEK (light)
493.2531			2	Positive			27	ESVQTFFK (light)
708.877716			2	Positive			27	ALNLGETFVTHSK (light)
565.809924			2	Positive			27	EETGLLMPLK (light)
1251.185471			2	Positive			27	EIIFLEGETLPTEVLTEEVVLK (light)
835.917235			2	Positive			27	VTFGDDTVIEVQGYK (light)
661.832974			2	Positive			27	SVNITFELDER (light)
483.26875			2	Positive			27	LTDNVYIK (light)
494.750921			2	Positive			27	NADIVEEAK (light)
807.982515			2	Positive			27	VKPTVVVNAANVYLK (light)
490.76724			2	Positive			27	HGGGVAGALNK (light)
1126.528614			2	Positive			27	ATNNAMQVESDDYIATNGPLK (light)
458.260925			2	Positive			27	GEDIQLLK (light)
585.313689			2	Positive			27	TNVYLAVFDK (light)
527.286085			2	Positive			27	LVSSFLEMK (light)
1002.025836			2	Positive			27	EEVKPFITESKPSVEQR (light)
1192.15959			2	Positive			27	DAPYIVGDVVQEGVLTAVVIPTK (light)
489.749867			2	Positive			27	AGGTTEMLAK (light)
1315.634665			2	Positive			27	VPTDNYITTYPGQGLNGYTVEEAK (light)
791.429781			2	Positive			27	SAFYILPSIISNEK (light)
708.385708			2	Positive			27	QEILGTVSWNLR (light)
593.779687			2	Positive			27	EMLAHAEETR (light)
444.269084			2	Positive			27	AIVSTIQR (light)
603.809302			2	Positive			27	IQEGVVDYGAR (light)
1251.123933			2	Positive			27	VPATVSVSSPDAVTAYNGYLTSSSK (light)
961.48073			2	Positive			27	TPEEHFIETISLAGSYK (light)
979.978355			2	Positive			27	DWSYSGQSTQLGIEFLK (light)
573.804354			2	Positive			27	IKPHNSHEGK (light)
727.369723			2	Positive			27	TFYVLPNDDTLR (light)
1016.475979			2	Positive			27	VEAFEYYHTTDPSFLGR (light)
532.763309			2	Positive			27	YMSALNHTK (light)
610.337695			2	Positive			27	YPQVNGLTSIK (light)
727.856783			2	Positive			27	FNPPALQDAYYR (light)
473.253631			2	Positive			27	TVGELGDVR (light)
976.960262			2	Positive			27	GVEAVMYMGTLSYEQFK (light)
1278.629286			2	Positive			27	YLVQQESPFVMMSAPPAQYELK (light)
520.276575			2	Positive			27	GPITDVFYK (light)
822.927602			2	Positive			27	ENSYTTTIKPVTYK (light)
692.840799			2	Positive			27	FADDLNQLTGYK (light)
956.988191			2	Positive			27	VTFFPDLNGDVVAIDYK (light)
942.533769			2	Positive			27	LLHKPIVWHVNNATNK (light)
956.541122			2	Positive			27	TTEVVGDIILKPANNSLK (light)
1254.120336			2	Positive			27	ITEEVGHTDLMAAYVDNSSLTIK (light)
595.840602			2	Positive			27	VVSTTTNIVTR (light)
460.249503			2	Positive			27	ASMPTTIAK (light)
1266.669928			2	Positive			27	WDLTAFGLVAEWFLAYILFTR (light)
882.928363			2	Positive			27	MYIFFASFYYVWK (light)
553.269281			2	Positive			27	SFYVYANGGK (light)
1060.055125			2	Positive			27	RPINPTDQSSYIVDSVTVK (light)
597.301112			2	Positive			27	NGSIHLYFDK (light)
776.404963			2	Positive			27	HSLSHFVNLDNLR (light)
679.887552			2	Positive			27	GSLPINVIVFDGK (light)
1114.505565			2	Positive			27	MFDAYVNTFSSTFNVPMEK (light)
608.84281			2	Positive			27	TLVATAEAELAK (light)
853.957226			2	Positive			27	NVSLDNVLSTFISAAR (light)
612.790775			2	Positive			27	QGFVDSDVETK (light)
440.753601			2	Positive			27	HINAQVAK (light)
647.866954			2	Positive			27	SHNIALIWNVK (light)
613.297712			2	Positive			27	DFMSLSEQLR (light)
494.295299			2	Positive			27	QVVNVVTTK (light)
1304.752407			2	Positive			27	VTLVFLFVAAIFYLITPVHVMSK (light)
698.840799			2	Positive			27	HTDFSSEIIGYK (light)
394.716684			2	Positive			27	AIDGGVTR (light)
705.315282			2	Positive			27	HADFDTWFSQR (light)
421.187957			2	Positive			27	GGSYTNDK (light)
777.456133			2	Positive			27	EVGFVVPGLPGTILR (light)
709.364775			2	Positive			27	TTNGDFLHFLPR (light)
1201.606668			2	Positive			27	YVLMDGSIIQFPNTYLEGSVR (light)
621.798737			2	Positive			27	WVLNNDYYR (light)
776.374612			2	Positive			27	HFYWFFSNYLK (light)
709.885541			2	Positive			27	SDVLLPLTQYNR (light)
699.803359			2	Positive			27	YFSGAMDTTSYR (light)
848.947526			2	Positive			27	SNHNFLVQAGNVQLR (light)
807.913441			2	Positive			27	FTTTLNDFNLVAMK (light)
566.282397			2	Positive			27	ELLQNGMNGR (light)
1061.556969			2	Positive			27	TILGSALLEDEFTPFDVVR (light)
922.452073			2	Positive			27	IMTWLDMVDTSLSGFK (light)
448.709056			2	Positive			27	TVYDDGAR (light)
790.449462			2	Positive			27	VWTLMNVLTLVYK (light)
952.493641			2	Positive			27	LTLGVYDYLVSTQEFR (light)
624.326273			2	Positive			27	YMNSQGLLPPK (light)
470.716547			2	Positive			27	DTTEAFEK (light)
1009.554861			2	Positive			27	MVSLLSVLLSMQGAVDINK (light)
659.285433			2	Positive			27	MADQAMTQMYK (light)
815.411696			2	Positive			27	VTSAMQTMLFTMLR (light)
785.402617			2	Positive			27	LDNDALNNIINNAR (light)
728.381245			2	Positive			27	LMVVIPDYNTYK (light)
1390.754395			2	Positive			27	IVQLSEISMDNSPNLAWPLIVTALR (light)
677.377883			2	Positive			27	LQNNELSPVALR (light)
737.929417			2	Positive			27	FVLALLSDLQDLK (light)
587.834265			2	Positive			27	GMVLGSLAATVR (light)
1080.517844			2	Positive			27	FDNPVLPFNDGVYFASTEK (light)
612.816595			2	Positive			27	GWIFGTTLDSK (light)
864.006718			2	Positive			27	TQSLLIVNNATNVVIK (light)
536.231841			2	Positive			27	SWMESEFR (light)
475.282526			2	Positive			27	HTPINLVR (light)
1239.683764			2	Positive			27	DLPQGFSALEPLVDLPIGINITR (light)
549.824558			2	Positive			27	FQTLLALHR (light)
543.272355			2	Positive			27	GIYQTSNFR (light)
514.790381			2	Positive			27	VQPTESIVR (light)
557.27744			2	Positive			27	FASVYAWNR (light)
450.250891			2	Positive			27	QIAPGQTGK (light)
609.798737			2	Positive			27	VGGNYNYLYR (light)
495.771991			2	Positive			27	SNLKPFER (light)
570.303458			2	Positive			27	FLPFQQFGR (light)
538.76456			2	Positive			27	DIADTTDAVR (light)
679.83859			2	Positive			27	VYSTGSNVFQTR (light)
572.814053			2	Positive			27	ALTGIAVEQDK (light)
582.306395			2	Positive			27	NTQEVFAQVK (light)
1041.020554			2	Positive			27	DFGGFNFSQILPDPSKPSK (light)
613.326796			2	Positive			27	SFIEDLLFNK (light)
517.797674			2	Positive			27	VTLADAGFIK (light)
912.467957			2	Positive			27	FNGIGVTQNVLYENQK (light)
638.356419			2	Positive			27	LIANQFNSAIGK (light)
689.364638			2	Positive			27	IQDSLSSTASALGK (light)
934.515439			2	Positive			27	LQDVVNQNAQALNTLVK (light)
1011.036735			2	Positive			27	QLSSNFGAISSVLNDILSR (light)
529.77747			2	Positive			27	VEAEVQIDR (light)
845.977961			2	Positive			27	LQSLQTYVTQQLIR (light)
423.737617			2	Positive			27	ASANLAATK (light)
932.460467			2	Positive			27	EGVFVSNGTHWFVTQR (light)
1247.132624			2	Positive			27	NHTSPDVDLGDISGINASVVNIQK (light)
793.425227			2	Positive			27	NLNESLIDLQELGK (light)
647.29589			2	Positive			27	FDEDDSEPVLK (light)
430.74611			2	Positive			27	IAGHHLGR (light)
438.742899			2	Positive			27	EITVATSR (light)
600.785827			2	Positive			27	VAGDSGFAAYSR (light)
907.449962			2	Positive			27	LNTDHSSSSDNIALLVQ (light)
798.840335			2	Positive			27	YSQLDEEQPMEID (light)
1162.598357			2	Positive			27	RPQGLPNNTASWFTALTQHGK (light)
1091.013989			2	Positive			27	GQGVPINTNSSPDDQIGYYR (light)
1134.044029			2	Positive			27	WYFYYLGTGPEAGLPYGANK (light)
842.948869			2	Positive			27	DGIIWVATEGALNTPK (light)
1030.578571			2	Positive			27	NPANNAAIVLQLPQGTTLPK (light)
443.706317			2	Positive			27	GFYAEGSR (light)
375.180466			2	Positive			27	GGSQASSR (light)
403.193573			2	Positive			27	NSTPGSSR (light)
835.948346			2	Positive			27	MAGNGGDAALALLLLDR (light)
601.809833			2	Positive			27	GQQQQGQTVTK (light)
563.78563			2	Positive			27	AYNVTQAFGR (light)
894.929196			2	Positive			27	GPEQTQGNFGDQELIR (light)
1118.541465			2	Positive			27	HWPQIAQFAPSASAFFGMSR (light)
1013.021708			2	Positive			27	IGMEVTPSGTWLTYTGAIK (light)
471.784567			2	Positive			27	DQVILLNK (light)
458.742368			2	Positive			27	TFPPTEPK (light)
564.785827			2	Positive			27	ADETQALPQR (light)
931.48073			2	Positive			27	QQTVTLLPAADLDDFSK (light)
741.330469			2	Positive			27	QLQQSMSSADSTQA (light)
